# Bees differentiate sucrose solution from water at a distance

**DOI:** 10.1101/2022.05.20.492611

**Authors:** Melina Kienitz, Tomer Czaczkes, Massimo De Agrò

**Affiliations:** Animal Comparative Economics Lab, Department of Zoology, University of Regensburg, Germany; The BioRobotics Institute, Sant’Anna School of Advanced Studies, Pisa, Italy

**Keywords:** conditioning, vision, visual cues, cognition

## Abstract

Bees are perhaps the most important model for studying complex cognition in invertebrates, showing a variety of impressive abilities. Many experiments employ a training procedure in which the animal associates a characteristic of a “flower” (neutral stimulus) to sucrose solution (positive stimulus) over multiple foraging bouts. We hypothesized that sucrose solution might appear different from water to the bee sensorium, rendering it superfluous for the animal to learn the intended experimental cues. To test this hypothesis, we presented bumblebees simultaneously with 1.6M sucrose and water on artificial flowers. We presented the solutions in three conditions, to identify the most likely recognition mechanism: in drop form, inside cotton-plugged centrifuge tubes, and soaked into raised cigarette filters. The bumblebees chose to contact the sucrose solution significantly more often in all three conditions, confirming their ability to discriminate sucrose from water at a distance, with spectral differences being the most likely mechanism for this differentiation. These results have large implications for the design of training procedures, as the presence of an alternative cue may mask the learning of challenging tasks. This may force us to re-examine much of the literature and unpublished ‘negative results’ on bee cognition: weakening some claims, but strengthening others.
