## Supplementary material for "Bees differentiate sucrose solution from water at a distance": SI - raw data: cond1_Drops.csv

Date	Colony	Bee_ID	Bee_ID_Long	Bumblebees	Bout_Number	Bout_Type	Sugar_Molarity [M]	Position_Flower	Position_Sugar	Position_Water	First_Choice	Time_To_Touch_Flower [s]	Rejection	Final_Choice	Filled	Looked_At	Looked_Both	Mistakes	Who_Tested	video_recorded
18.08.21	B	80	B_80	1	1	test	1.6	1	r	l	1	4	no	1	yes	both	1	no	Melina	n
18.08.21	B	80	B_80	1	2	test	1.6	1	l	r	0	6	yes	1	yes	water	0	no	Melina	n
18.08.21	B	80	B_80	1	3	test	1.6	3	b	f	1	6	no	1	yes	both	1	no	Melina	n
18.08.21	B	80	B_80	1	4	test	1.6	6	f	b	1	6	no	1	yes	sugar	0	no	Melina	n
18.08.21	B	80	B_80	1	5	test	1.6	1	b	f	1	4	no	1	yes	sugar	0	no	Melina	n
18.08.21	B	80	B_80	1	6	test	1.6	6	f	b	1	3	no	1	yes	sugar	0	no	Melina	n
18.08.21	B	80	B_80	1	7	test	1.6	1	r	l	1	4	no	1	yes	sugar	0	no	Melina	n
18.08.21	B	80	B_80	1	8	test	1.6	2	r	l	1	6	no	1	yes	both	1	no	Melina	n
19.08.21	B	80	B_80	1	9	test	1.6	3	b	f	0	5	yes	1	yes	water	0	no	Melina	n
19.08.21	B	1	B_1	2	1	test	1.6	4	b	f	0	11	yes	1	yes	both	1	no	Melina	n
19.08.21	B	1	B_1	2	2	test	1.6	5	l	r	1	4	no	1	yes	sugar	0	no	Melina	n
19.08.21	B	1	B_1	2	3	test	1.6	2	r	l	1	5	no	1	yes	both	1	no	Melina	n
19.08.21	B	1	B_1	2	4	test	1.6	4	f	b	0	4	yes	1	yes	water	0	no	Melina	n
19.08.21	B	1	B_1	2	5	test	1.6	5	f	b	1	4	no	1	yes	sugar	0	no	Melina	n
19.08.21	B	1	B_1	2	6	test	1.6	6	l	r	1	5	no	1	yes	both	1	no	Melina	n
19.08.21	B	1	B_1	2	7	test	1.6	1	f	b	1	6	no	1	yes	both	1	no	Melina	n
19.08.21	B	1	B_1	2	8	test	1.6	NA	NA	NA	NA	NA	NA	NA	NA	NA	NA	yes	Melina	n
19.08.21	B	1	B_1	2	9	test	1.6	5	l	r	1	7	yes	1	yes	sugar	0	no	Melina	n
19.08.21	B	37	B_37	3	1	test	1.6	4	b	f	1	21	no	1	yes	both	1	no	Melina	n
19.08.21	B	37	B_37	3	2	test	1.6	2	r	l	0	6	yes	1	yes	both	1	no	Melina	n
19.08.21	B	37	B_37	3	3	test	1.6	1	l	r	0	9	yes	1	yes	both	1	no	Melina	n
19.08.21	B	37	B_37	3	4	test	1.6	1	b	f	1	6	no	1	yes	both	1	no	Melina	n
19.08.21	B	37	B_37	3	5	test	1.6	4	b	f	1	7	no	1	yes	both	1	no	Melina	n
19.08.21	B	37	B_37	3	6	test	1.6	5	r	l	0	4	yes	1	yes	water	0	no	Melina	n
19.08.21	B	37	B_37	3	7	test	1.6	2	b	f	1	5	no	1	yes	both	1	no	Melina	n
19.08.21	B	37	B_37	3	8	test	1.6	5	f	b	0	6	yes	1	yes	water	0	no	Melina	n
19.08.21	B	37	B_37	3	9	test	1.6	5	r	l	1	8	no	1	yes	both	1	no	Melina	n
20.08.21	A	93	A_93	4	1	test	1.6	NA	NA	NA	NA	NA	NA	NA	NA	NA	NA	yes	Melina	n
20.08.21	A	93	A_93	4	2	test	1.6	6	b	f	0	15	yes	1	yes	both	1	no	Melina	n
20.08.21	A	93	A_93	4	3	test	1.6	6	l	r	0	14	yes	1	yes	both	1	no	Melina	n
20.08.21	A	93	A_93	4	4	test	1.6	1	l	r	0	18	yes	1	yes	water	0	no	Melina	n
20.08.21	A	93	A_93	4	5	test	1.6	2	b	f	1	12	no	1	yes	both	1	no	Melina	n
20.08.21	A	93	A_93	4	6	test	1.6	3	r	l	1	7	no	1	yes	sugar	0	no	Melina	n
20.08.21	A	93	A_93	4	7	test	1.6	5	b	f	0	11	yes	1	yes	both	1	no	Melina	n
20.08.21	A	93	A_93	4	8	test	1.6	2	f	b	1	19	no	1	yes	both	1	no	Melina	n
20.08.21	A	93	A_93	4	9	test	1.6	4	l	r	0	7	yes	1	yes	both	1	no	Melina	n
20.08.21	B	U	B_U	5	1	test	1.6	5	r	l	0	23	yes	1	yes	water	0	no	Melina	n
20.08.21	B	U	B_U	5	2	test	1.6	1	b	f	0	9	yes	1	yes	both	1	no	Melina	n
20.08.21	B	U	B_U	5	3	test	1.6	6	r	l	1	11	no	1	yes	both	1	no	Melina	n
20.08.21	B	U	B_U	5	4	test	1.6	5	f	b	1	6	no	1	yes	sugar	0	no	Melina	n
20.08.21	B	U	B_U	5	5	test	1.6	1	b	f	1	8	no	1	yes	sugar	0	no	Melina	n
20.08.21	B	U	B_U	5	6	test	1.6	1	l	r	1	14	no	1	yes	both	1	no	Melina	n
20.08.21	B	U	B_U	5	7	test	1.6	2	r	l	0	6	yes	1	yes	both	1	no	Melina	n
20.08.21	B	U	B_U	5	8	test	1.6	1	b	f	0	6	yes	1	yes	water	0	no	Melina	n
20.08.21	B	U	B_U	5	9	test	1.6	5	r	l	0	5	yes	1	yes	water	0	no	Melina	n
23.08.21	B	26	B_26	6	1	test	1.6	4	b	f	0	17	yes	1	yes	both	1	no	Melina	n
23.08.21	B	26	B_26	6	2	test	1.6	5	l	r	1	3	no	1	yes	sugar	0	no	Melina	n
23.08.21	B	26	B_26	6	3	test	1.6	6	l	r	0	13	yes	1	yes	both	1	no	Melina	n
23.08.21	B	26	B_26	6	4	test	1.6	5	b	f	0	4	yes	1	yes	water	0	no	Melina	n
23.08.21	B	26	B_26	6	5	test	1.6	2	b	f	0	11	yes	1	yes	water	0	no	Melina	n
23.08.21	B	26	B_26	6	6	test	1.6	3	r	l	1	3	no	1	yes	sugar	0	no	Melina	n
23.08.21	B	26	B_26	6	7	test	1.6	2	r	l	1	2	no	1	yes	sugar	0	no	Melina	n
23.08.21	B	26	B_26	6	8	test	1.6	5	b	f	0	2	yes	1	yes	water	0	no	Melina	n
23.08.21	B	26	B_26	6	9	test	1.6	5	l	r	1	3	no	1	yes	sugar	0	no	Melina	n
23.08.21	A	14	A_14	7	1	test	1.6	3	f	b	0	6	yes	1	yes	water	0	no	Melina	n
23.08.21	A	14	A_14	7	2	test	1.6	4	b	f	1	41	no	1	yes	both	1	no	Melina	n
23.08.21	A	14	A_14	7	3	test	1.6	2	l	r	0	5	yes	1	yes	water	0	no	Melina	n
23.08.21	A	14	A_14	7	4	test	1.6	NA	NA	NA	NA	NA	NA	NA	NA	NA	NA	yes	Melina	n
23.08.21	A	14	A_14	7	5	test	1.6	1	b	f	0	4	yes	1	yes	both	1	no	Melina	n
23.08.21	A	14	A_14	7	6	test	1.6	1	l	r	1	4	no	1	yes	both	1	no	Melina	n
23.08.21	A	14	A_14	7	7	test	1.6	3	f	b	1	62	no	1	yes	sugar	0	no	Melina	n
23.08.21	A	14	A_14	7	8	test	1.6	5	b	f	1	5	no	1	yes	both	1	no	Melina	n
23.08.21	A	14	A_14	7	9	test	1.6	2	f	b	1	5	no	1	yes	sugar	0	no	Melina	n
23.08.21	B	8	B_8	8	1	test	1.6	3	f	b	1	146	no	1	yes	both	1	no	Melina	n
23.08.21	B	8	B_8	8	2	test	1.6	6	l	r	0	14	no	1	yes	both	1	no	Melina	n
23.08.21	B	8	B_8	8	3	test	1.6	2	l	r	1	10	yes	1	yes	water	0	no	Melina	n
23.08.21	B	8	B_8	8	4	test	1.6	5	r	l	1	20	no	1	yes	both	1	no	Melina	n
23.08.21	B	8	B_8	8	5	test	1.6	4	b	f	1	7	no	1	yes	both	1	no	Melina	n
23.08.21	B	8	B_8	8	6	test	1.6	3	b	f	1	21	no	1	yes	both	1	no	Melina	n
23.08.21	B	8	B_8	8	7	test	1.6	2	f	b	1	5	no	1	yes	sugar	0	no	Melina	n
23.08.21	B	8	B_8	8	8	test	1.6	1	l	r	1	3	no	1	yes	sugar	0	no	Melina	n
23.08.21	B	8	B_8	8	9	test	1.6	2	l	r	0	5	yes	1	yes	water	0	no	Melina	n
25.09.21	B	45	B_45	9	1	test	1.6	2	b	f	1	6	no	1	yes	both	1	no	Alex	n
25.09.21	B	45	B_45	9	2	test	1.6	1	f	b	1	2	no	1	yes	sugar	0	no	Alex	n
25.09.21	B	45	B_45	9	3	test	1.6	1	b	f	0	2	yes	1	yes	water	0	no	Alex	n
25.09.21	B	45	B_45	9	4	test	1.6	5	r	l	0	5	yes	1	yes	water	0	no	Alex	n
25.09.21	B	45	B_45	9	5	test	1.6	2	r	l	0	4	yes	1	yes	both	1	no	Alex	n
25.09.21	B	45	B_45	9	6	test	1.6	3	b	f	0	7	yes	1	yes	water	0	no	Alex	n
25.09.21	B	45	B_45	9	7	test	1.6	2	r	l	1	5	no	1	yes	both	1	no	Alex	n
25.09.21	B	45	B_45	9	8	test	1.6	5	l	r	1	4	no	1	yes	both	1	no	Alex	n
25.09.21	B	45	B_45	9	9	test	1.6	5	f	b	1	5	no	1	yes	sugar	0	no	Alex	n
24.08.21	B	57	B_57	10	1	test	1.6	3	f	b	1	44	no	1	yes	sugar	0	no	Melina	n
24.08.21	B	57	B_57	10	2	test	1.6	3	f	b	1	4	no	1	yes	sugar	0	no	Melina	n
24.08.21	B	57	B_57	10	3	test	1	NA	NA	NA	NA	NA	NA	NA	NA	NA	NA	yes	Melina	n
24.08.21	B	57	B_57	10	4	test	1.6	2	r	l	1	5	no	1	yes	sugar	0	no	Melina	n
24.08.21	B	57	B_57	10	5	test	1.6	3	f	b	1	3	no	1	yes	sugar	0	no	Melina	n
24.08.21	B	57	B_57	10	6	test	1.6	3	l	r	0	3	yes	1	yes	water	0	no	Melina	n
24.08.21	B	57	B_57	10	7	test	1.6	4	l	r	1	3	no	1	yes	both	1	no	Melina	n
24.08.21	B	57	B_57	10	8	test	1.6	1	l	r	0	2	yes	1	yes	water	0	no	Melina	n
24.08.21	B	57	B_57	10	9	test	1.6	6	r	l	1	4	no	1	yes	both	1	no	Melina	n
24.08.21	B	95	B_95	11	1	test	1.6	2	l	r	0	11	yes	1	yes	water	0	no	Melina	n
24.08.21	B	95	B_95	11	2	test	1.6	6	r	l	1	41	no	1	yes	both	1	no	Melina	n
24.08.21	B	95	B_95	11	3	test	1.6	6	b	f	0	7	yes	1	yes	both	1	no	Melina	n
24.08.21	B	95	B_95	11	4	test	1.6	1	f	b	1	4	no	1	yes	both	1	no	Melina	n
24.08.21	B	95	B_95	11	5	test	1.6	2	r	l	1	3	no	1	yes	sugar	0	no	Melina	n
24.08.21	B	95	B_95	11	6	test	1.6	3	l	r	0	5	yes	1	yes	water	0	no	Melina	n
24.08.21	B	95	B_95	11	7	test	1.6	6	r	l	1	6	no	1	yes	both	1	no	Melina	n
24.08.21	B	95	B_95	11	8	test	1.6	2	b	f	1	4	no	1	yes	both	1	no	Melina	n
24.08.21	B	95	B_95	11	9	test	1.6	3	l	r	0	3	yes	1	yes	water	0	no	Melina	n
31.08.21	Ernst	44	Ernst_44	12	1	test	1.6	4	b	f	1	11	no	1	yes	both	1	no	Melina	n
31.08.21	Ernst	44	Ernst_44	12	2	test	1.6	5	r	l	1	4	no	1	yes	sugar	0	no	Melina	n
31.08.21	Ernst	44	Ernst_44	12	3	test	1.6	6	b	f	0	10	yes	1	yes	both	1	no	Melina	n
31.08.21	Ernst	44	Ernst_44	12	4	test	1.6	2	r	l	0	5	yes	1	yes	water	0	no	Melina	n
31.08.21	Ernst	44	Ernst_44	12	5	test	1.6	5	l	r	1	5	no	1	yes	both	1	no	Melina	n
31.08.21	Ernst	44	Ernst_44	12	6	test	1.6	1	f	b	0	5	yes	1	yes	water	0	no	Melina	n
31.08.21	Ernst	44	Ernst_44	12	7	test	1.6	2	b	f	1	5	no	1	yes	both	1	no	Melina	n
31.08.21	Ernst	44	Ernst_44	12	8	test	1.6	6	f	b	1	5	no	1	yes	both	1	no	Melina	n
31.08.21	Ernst	44	Ernst_44	12	9	test	1.6	3	l	r	0	5	yes	1	yes	water	0	no	Melina	n
31.08.21	Charlie	46	Charlie_46	13	1	test	1.6	2	r	l	1	41	no	1	yes	both	1	no	Melina	n
31.08.21	Charlie	46	Charlie_46	13	2	test	1.6	1	b	f	0	5	yes	1	yes	both	1	no	Melina	n
31.08.21	Charlie	46	Charlie_46	13	3	test	1.6	4	r	l	1	8	no	1	yes	both	1	no	Melina	n
31.08.21	Charlie	46	Charlie_46	13	4	test	1.6	1	l	r	1	6	no	1	yes	both	1	no	Melina	n
31.08.21	Charlie	46	Charlie_46	13	5	test	1.6	6	r	l	1	4	no	1	yes	both	1	no	Melina	n
31.08.21	Charlie	46	Charlie_46	13	6	test	1.6	4	b	f	0	4	yes	1	yes	water	0	no	Melina	n
31.08.21	Charlie	46	Charlie_46	13	7	test	1.6	1	r	l	1	6	no	1	yes	sugar	0	no	Melina	n
31.08.21	Charlie	46	Charlie_46	13	8	test	1.6	5	l	r	1	3	no	1	yes	both	1	no	Melina	n
31.08.21	Charlie	46	Charlie_46	13	9	test	1.6	4	l	r	1	4	no	1	yes	sugar	0	no	Melina	n
31.08.21	Ernst	85	Ernst_85	14	1	test	1.6	3	f	b	1	24	no	1	yes	sugar	0	no	Melina	n
31.08.21	Ernst	85	Ernst_85	14	2	test	1.6	2	l	r	0	7	yes	1	yes	water	0	no	Melina	n
31.08.21	Ernst	85	Ernst_85	14	3	test	1.6	4	r	l	1	14	no	1	yes	both	1	no	Melina	n
31.08.21	Ernst	85	Ernst_85	14	4	test	1.6	5	b	f	1	5	no	1	yes	both	1	no	Melina	n
31.08.21	Ernst	85	Ernst_85	14	5	test	1.6	6	f	b	1	6	no	1	yes	sugar	0	no	Melina	n
31.08.21	Ernst	85	Ernst_85	14	6	test	1.6	1	f	b	1	3	no	1	yes	both	1	no	Melina	n
31.08.21	Ernst	85	Ernst_85	14	7	test	1.6	5	r	l	1	4	no	1	yes	both	1	no	Melina	n
31.08.21	Ernst	85	Ernst_85	14	8	test	1.6	2	b	f	0	4	yes	1	yes	both	1	no	Melina	n
31.08.21	Ernst	85	Ernst_85	14	9	test	1.6	1	f	b	1	8	no	1	yes	both	1	no	Melina	n
01.09.21	Charlie	47	Charlie_47	15	1	test	1.6	1	r	l	1	9	no	1	yes	sugar	0	no	Melina	n
01.09.21	Charlie	47	Charlie_47	15	2	test	1.6	4	b	f	1	6	no	1	yes	both	1	no	Melina	n
01.09.21	Charlie	47	Charlie_47	15	3	test	1.6	5	b	f	0	2	yes	1	yes	water	0	no	Melina	n
01.09.21	Charlie	47	Charlie_47	15	4	test	1.6	3	r	l	0	7	yes	1	yes	both	1	no	Melina	n
01.09.21	Charlie	47	Charlie_47	15	5	test	1.6	1	b	f	1	8	no	1	yes	both	1	no	Melina	n
01.09.21	Charlie	47	Charlie_47	15	6	test	1.6	6	l	r	1	6	no	1	yes	both	1	no	Melina	n
01.09.21	Charlie	47	Charlie_47	15	7	test	1.6	5	b	f	1	4	no	1	yes	both	1	no	Melina	n
01.09.21	Charlie	47	Charlie_47	15	8	test	1.6	5	l	r	0	5	yes	1	yes	water	0	no	Melina	n
01.09.21	Charlie	47	Charlie_47	15	9	test	1.6	4	r	l	1	3	no	1	yes	both	1	no	Melina	n
02.09.21	Charlie	42	Charlie_42	16	1	test	1.6	6	b	f	0	12	yes	1	yes	both	1	no	Melina	n
02.09.21	Charlie	42	Charlie_42	16	2	test	1.6	2	l	r	1	10	no	1	yes	sugar	0	no	Melina	n
02.09.21	Charlie	42	Charlie_42	16	3	test	1.6	5	f	b	0	10	yes	1	yes	both	1	no	Melina	n
02.09.21	Charlie	42	Charlie_42	16	4	test	1.6	6	r	l	1	16	no	1	yes	both	1	no	Melina	n
02.09.21	Charlie	42	Charlie_42	16	5	test	1.6	2	f	b	1	6	no	1	yes	both	1	no	Melina	n
02.09.21	Charlie	42	Charlie_42	16	6	test	1.6	2	l	r	1	7	no	1	yes	both	1	no	Melina	n
02.09.21	Charlie	42	Charlie_42	16	7	test	1.6	1	b	f	1	12	no	1	yes	both	1	no	Melina	n
02.09.21	Charlie	42	Charlie_42	16	8	test	1.6	5	f	b	1	7	no	1	yes	both	1	no	Melina	n
02.09.21	Charlie	87	Charlie_87	16	9	test	1.6	4	b	f	1	105	no	1	yes	both	1	no	Melina	n
02.09.21	Charlie	87	Charlie_87	17	1	test	1.6	1	r	l	1	15	no	1	yes	both	1	no	Melina	n
02.09.21	Charlie	87	Charlie_87	17	2	test	1.6	2	l	r	0	4	yes	1	yes	water	0	no	Melina	n
02.09.21	Charlie	87	Charlie_87	17	3	test	1.6	3	r	l	1	8	no	1	yes	both	1	no	Melina	n
02.09.21	Charlie	87	Charlie_87	17	4	test	1.6	1	b	f	1	20	no	1	yes	both	1	no	Melina	n
02.09.21	Charlie	87	Charlie_87	17	5	test	1.6	2	b	f	0	3	yes	1	yes	water	0	no	Melina	n
02.09.21	Charlie	87	Charlie_87	17	6	test	1.6	4	l	r	0	12	yes	1	yes	both	1	no	Melina	n
02.09.21	Charlie	87	Charlie_87	17	7	test	1.6	5	r	l	1	124	no	1	yes	both	1	no	Melina	n
02.09.21	Charlie	87	Charlie_87	17	8	test	1.6	3	b	f	0	40	yes	1	yes	both	1	no	Melina	n
02.09.21	Charlie	87	Charlie_87	17	9	test	1.6	1	f	b	1	4	no	1	yes	sugar	0	no	Melina	n
02.09.21	Charlie	30	Charlie_30	18	1	test	1.6	2	l	r	0	6	yes	1	yes	water	0	no	Melina	n
02.09.21	Charlie	30	Charlie_30	18	2	test	1.6	2	f	b	1	5	no	1	yes	both	1	no	Melina	n
02.09.21	Charlie	30	Charlie_30	18	3	test	1.6	2	l	r	0	3	yes	1	yes	water	0	no	Melina	n
02.09.21	Charlie	30	Charlie_30	18	4	test	1.6	4	r	l	1	49	no	1	yes	both	1	no	Melina	n
02.09.21	Charlie	30	Charlie_30	18	5	test	1.6	3	f	b	1	37	no	1	yes	both	1	no	Melina	n
02.09.21	Charlie	30	Charlie_30	18	6	test	1.6	2	b	f	0	4	yes	1	yes	both	1	no	Melina	n
02.09.21	Charlie	30	Charlie_30	18	7	test	1.6	1	r	l	1	5	no	1	yes	sugar	0	no	Melina	n
02.09.21	Charlie	30	Charlie_30	18	8	test	1.6	1	b	f	1	3	no	1	yes	sugar	0	no	Melina	n
02.09.21	Charlie	30	Charlie_30	18	9	test	1.6	2	l	r	0	3	yes	1	yes	water	0	no	Melina	n
03.09.21	Charlie	49	Charlie_49	19	1	test	1.6	2	b	f	1	24	no	1	yes	sugar	0	no	Melina	n
03.09.21	Charlie	49	Charlie_49	19	2	test	1.6	3	f	b	0	146	yes	1	yes	both	1	no	Melina	n
03.09.21	Charlie	49	Charlie_49	19	3	test	1.6	4	l	r	1	6	yes	1	yes	both	1	no	Melina	n
03.09.21	Charlie	49	Charlie_49	19	4	test	1.6	4	l	r	1	30	no	1	yes	both	1	no	Melina	n
03.09.21	Charlie	49	Charlie_49	19	5	test	1.6	3	f	b	1	4	no	1	yes	both	1	no	Melina	n
03.09.21	Charlie	49	Charlie_49	19	6	test	1.6	2	b	f	0	17	yes	1	yes	both	1	no	Melina	n
03.09.21	Charlie	49	Charlie_49	19	7	test	1.6	5	r	l	1	4	no	1	yes	both	1	no	Melina	n
03.09.21	Charlie	49	Charlie_49	19	8	test	1.6	1	f	b	0	5	yes	1	yes	water	0	no	Melina	n
03.09.21	Charlie	49	Charlie_49	19	9	test	1.6	NA	NA	NA	NA	NA	NA	NA	NA	NA	NA	yes	Melina	n
03.09.21	Charlie	52	Charlie_52	20	1	test	1.6	5	l	r	1	21	no	1	yes	sugar	0	no	Melina	n
03.09.21	Charlie	52	Charlie_52	20	2	test	1.6	6	b	f	0	61	yes	1	yes	water	0	no	Melina	n
03.09.21	Charlie	52	Charlie_52	20	3	test	1.6	6	r	l	1	14	no	1	yes	both	1	no	Melina	n
03.09.21	Charlie	52	Charlie_52	20	4	test	1.6	2	b	f	1	8	no	1	yes	both	1	no	Melina	n
03.09.21	Charlie	52	Charlie_52	20	5	test	1.6	3	l	r	0	17	yes	1	yes	water	0	no	Melina	n
03.09.21	Charlie	52	Charlie_52	20	6	test	1.6	4	f	b	0	26	yes	1	yes	both	1	no	Melina	n
03.09.21	Charlie	52	Charlie_52	20	7	test	1.6	1	b	f	1	34	no	1	yes	both	1	no	Melina	n
03.09.21	Charlie	52	Charlie_52	20	8	test	1.6	3	f	b	1	4	no	1	yes	both	1	no	Melina	n
03.09.21	Charlie	52	Charlie_52	20	9	test	1.6	2	r	l	1	15	no	1	yes	sugar	0	no	Melina	n
07.09.21	Charlie	green	Charlie_green	21	1	test	1.6	2	f	b	1	27	no	1	yes	both	1	no	Melina	n
07.09.21	Charlie	green	Charlie_green	21	2	test	1.6	5	b	f	1	29	no	1	yes	both	1	no	Melina	n
07.09.21	Charlie	green	Charlie_green	21	3	test	1.6	4	l	r	0	9	yes	1	yes	water	0	no	Melina	n
07.09.21	Charlie	green	Charlie_green	21	4	test	1.6	3	f	b	1	5	no	1	yes	both	1	no	Melina	n
07.09.21	Charlie	green	Charlie_green	21	5	test	1.6	2	b	f	0	4	yes	1	yes	both	1	no	Melina	n
07.09.21	Charlie	green	Charlie_green	21	6	test	1.6	5	r	l	0	2	yes	1	yes	both	1	no	Melina	n
07.09.21	Charlie	green	Charlie_green	21	7	test	1.6	4	b	f	1	4	no	1	yes	both	1	no	Melina	n
07.09.21	Charlie	green	Charlie_green	21	8	test	1.6	NA	NA	NA	NA	NA	NA	NA	NA	NA	NA	yes	Melina	n
07.09.21	Charlie	green	Charlie_green	21	9	test	1.6	NA	NA	NA	NA	NA	NA	NA	NA	NA	NA	yes	Melina	n
07.09.21	Charlie	89	Charlie_89	22	1	test	1.6	6	l	r	1	8	no	1	yes	both	1	no	Melina	n
07.09.21	Charlie	89	Charlie_89	22	2	test	1.6	4	b	f	0	3	yes	1	yes	water	0	no	Melina	n
07.09.21	Charlie	89	Charlie_89	22	3	test	1.6	6	f	b	1	6	no	1	yes	both	1	no	Melina	n
07.09.21	Charlie	89	Charlie_89	22	4	test	1.6	2	r	l	0	11	yes	1	yes	water	0	no	Melina	n
07.09.21	Charlie	89	Charlie_89	22	5	test	1.6	4	r	l	1	3	no	1	yes	both	1	no	Melina	n
07.09.21	Charlie	89	Charlie_89	22	6	test	1.6	5	b	f	1	7	no	1	yes	sugar	0	no	Melina	n
07.09.21	Charlie	89	Charlie_89	22	7	test	1.6	3	f	b	1	14	no	1	yes	both	1	no	Melina	n
07.09.21	Charlie	89	Charlie_89	22	8	test	1.6	6	b	f	0	6	yes	1	yes	water	0	no	Melina	n
07.09.21	Charlie	89	Charlie_89	22	9	test	1.6	2	l	r	0	5	yes	1	yes	both	1	no	Melina	n
07.09.21	Ernst	50	Ernst_50	23	1	test	1.6	3	l	r	0	204	yes	1	yes	both	1	no	Melina	n
07.09.21	Ernst	50	Ernst_50	23	2	test	1.6	4	b	f	1	73	no	1	yes	both	1	no	Melina	n
07.09.21	Ernst	50	Ernst_50	23	3	test	1.6	1	f	b	0	9	yes	1	yes	both	1	no	Melina	n
07.09.21	Ernst	50	Ernst_50	23	4	test	1.6	6	r	l	0	18	yes	1	yes	both	1	no	Melina	n
07.09.21	Ernst	50	Ernst_50	23	5	test	1.6	4	r	l	1	12	no	1	yes	both	1	no	Melina	n
07.09.21	Ernst	50	Ernst_50	23	6	test	1.6	5	b	f	1	3	no	1	yes	both	1	no	Melina	n
07.09.21	Ernst	50	Ernst_50	23	7	test	1.6	4	b	f	1	4	no	1	yes	both	1	no	Melina	n
07.09.21	Ernst	50	Ernst_50	23	8	test	1.6	6	f	b	1	5	no	1	yes	sugar	0	no	Melina	n
07.09.21	Ernst	50	Ernst_50	23	9	test	1.6	5	l	r	1	2	no	1	yes	sugar	0	no	Melina	n
08.09.21	Charlie	2	Charlie_2	24	1	test	1.6	5	b	f	1	25	no	1	yes	both	1	no	Melina	n
08.09.21	Charlie	2	Charlie_2	24	2	test	1.6	6	r	l	1	11	no	1	yes	sugar	0	no	Melina	n
08.09.21	Charlie	2	Charlie_2	24	3	test	1.6	4	l	r	1	15	no	1	yes	sugar	0	no	Melina	n
08.09.21	Charlie	2	Charlie_2	24	4	test	1.6	3	f	b	0	5	yes	1	yes	both	1	no	Melina	n
08.09.21	Charlie	2	Charlie_2	24	5	test	1.6	2	r	l	1	4	no	1	yes	both	1	no	Melina	n
08.09.21	Charlie	2	Charlie_2	24	6	test	1.6	1	b	f	1	5	no	1	yes	both	1	no	Melina	n
08.09.21	Charlie	2	Charlie_2	24	7	test	1.6	4	r	l	0	8	yes	1	yes	water	0	no	Melina	n
08.09.21	Charlie	2	Charlie_2	24	8	test	1.6	5	f	b	1	4	no	1	yes	sugar	0	no	Melina	n
08.09.21	Charlie	2	Charlie_2	24	9	test	1.6	4	f	b	0	8	yes	1	yes	both	1	no	Melina	n
08.09.21	Charlie	71	Charlie_71	25	1	test	1.6	3	l	r	1	80	no	1	yes	both	1	no	Tommy	n
08.09.21	Charlie	71	Charlie_71	25	2	test	1.6	5	b	f	0	84	yes	1	yes	both	1	no	Tommy	n
08.09.21	Charlie	71	Charlie_71	25	3	test	1.6	3	r	l	1	40	no	1	yes	both	1	no	Tommy	n
08.09.21	Charlie	71	Charlie_71	25	4	test	1.6	4	f	b	1	16	no	1	yes	both	1	no	Tommy	n
08.09.21	Charlie	71	Charlie_71	25	5	test	1.6	1	r	l	0	10	yes	1	yes	both	1	no	Tommy	n
08.09.21	Charlie	71	Charlie_71	25	6	test	1.6	2	l	r	0	4	yes	1	yes	water	0	no	Tommy	n
08.09.21	Charlie	71	Charlie_71	25	7	test	1.6	5	l	r	1	4	no	1	yes	sugar	0	no	Tommy	n
08.09.21	Charlie	71	Charlie_71	25	8	test	1.6	2	b	f	1	7	no	1	yes	both	1	no	Tommy	n
08.09.21	Charlie	71	Charlie_71	25	9	test	1.6	4	r	l	1	4	no	1	yes	both	1	no	Tommy	n
08.09.21	Charlie	22	Charlie_22	26	1	test	1.6	3	f	b	1	143	no	1	yes	both	1	no	Tommy	n
08.09.21	Charlie	22	Charlie_22	26	2	test	1.6	6	f	b	0	12	yes	1	yes	both	1	no	Tommy	n
08.09.21	Charlie	22	Charlie_22	26	3	test	1.6	2	r	l	1	5	no	1	yes	sugar	0	no	Tommy	n
08.09.21	Charlie	22	Charlie_22	26	4	test	1.6	3	b	f	0	12	yes	1	yes	both	1	no	Tommy	n
08.09.21	Charlie	22	Charlie_22	26	5	test	1.6	2	r	l	1	11	no	1	yes	both	1	no	Tommy	n
08.09.21	Charlie	22	Charlie_22	26	6	test	1.6	4	f	b	1	5	no	1	yes	both	1	no	Tommy	n
08.09.21	Charlie	22	Charlie_22	26	7	test	1.6	5	l	r	1	5	no	1	yes	sugar	0	no	Tommy	n
08.09.21	Charlie	22	Charlie_22	26	8	test	1.6	1	b	f	0	3	yes	1	yes	water	0	no	Tommy	n
08.09.21	Charlie	22	Charlie_22	26	9	test	1.6	4	r	l	0	20	yes	1	yes	both	1	no	Tommy	n
09.09.21	Charlie	51	Charlie_51	27	1	test	1.6	3	l	r	0	161	yes	1	yes	both	1	no	Melina	n
09.09.21	Charlie	51	Charlie_51	27	2	test	1.6	1	f	b	1	3	no	1	yes	both	1	no	Melina	n
09.09.21	Charlie	51	Charlie_51	27	3	test	1.6	6	b	f	0	4	yes	1	yes	water	0	no	Melina	n
09.09.21	Charlie	51	Charlie_51	27	4	test	1.6	5	l	r	0	3	yes	1	yes	both	1	no	Melina	n
09.09.21	Charlie	51	Charlie_51	27	5	test	1.6	2	b	f	0	2	yes	1	yes	water	0	no	Melina	n
09.09.21	Charlie	51	Charlie_51	27	6	test	1.6	3	l	r	0	4	yes	1	yes	water	0	no	Melina	n
09.09.21	Charlie	51	Charlie_51	27	7	test	1.6	1	f	b	1	4	no	1	yes	both	1	no	Melina	n
09.09.21	Charlie	51	Charlie_51	27	8	test	1.6	6	f	b	1	3	no	1	yes	both	1	no	Melina	n
09.09.21	Charlie	51	Charlie_51	27	9	test	1.6	2	r	l	1	3	no	1	yes	sugar	0	no	Melina	n
09.09.21	Charlie	90	Charlie_90	28	1	test	1.6	3	f	b	1	67	no	1	yes	both	1	no	Melina	n
09.09.21	Charlie	90	Charlie_90	28	2	test	1.6	2	l	r	0	7	yes	1	yes	water	0	no	Melina	n
09.09.21	Charlie	90	Charlie_90	28	3	test	1.6	3	b	f	1	8	no	1	yes	both	1	no	Melina	n
09.09.21	Charlie	90	Charlie_90	28	4	test	1.6	6	l	r	1	18	no	1	yes	sugar	0	no	Melina	n
09.09.21	Charlie	90	Charlie_90	28	5	test	1.6	4	f	b	1	12	no	1	yes	both	1	no	Melina	n
09.09.21	Charlie	90	Charlie_90	28	6	test	1.6	2	f	b	1	4	no	1	yes	sugar	0	no	Melina	n
09.09.21	Charlie	90	Charlie_90	28	7	test	1.6	3	b	f	0	4	yes	1	yes	water	0	no	Melina	n
09.09.21	Charlie	90	Charlie_90	28	8	test	1.6	5	r	l	1	4	no	1	yes	both	1	no	Melina	n
09.09.21	Charlie	90	Charlie_90	28	9	test	1.6	4	l	r	1	6	no	1	yes	sugar	0	no	Melina	n
10.09.21	Charlie	48	Charlie_48	29	1	test	1.6	3	r	l	1	7.78	no	1	yes	both	1	no	Melina	n
10.09.21	Charlie	48	Charlie_48	29	2	test	1.6	4	f	b	0	123.87	yes	1	yes	both	1	no	Melina	n
10.09.21	Charlie	48	Charlie_48	29	3	test	1.6	2	b	f	0	8.84	yes	1	yes	water	0	no	Melina	n
10.09.21	Charlie	48	Charlie_48	29	4	test	1.6	1	l	r	0	36.6	yes	1	yes	water	0	no	Melina	n
10.09.21	Charlie	48	Charlie_48	29	5	test	1.6	6	l	r	1	7	no	1	yes	both	1	no	Melina	n
10.09.21	Charlie	48	Charlie_48	29	6	test	1.6	1	l	r	0	30	yes	1	yes	water	0	no	Melina	n
10.09.21	Charlie	48	Charlie_48	29	7	test	1.6	5	f	b	1	3	no	1	yes	sugar	0	no	Melina	n
10.09.21	Charlie	48	Charlie_48	29	8	test	1.6	6	l	r	1	7	no	1	yes	sugar	0	no	Melina	n
10.09.21	Charlie	48	Charlie_48	29	9	test	1.6	4	l	r	1	16	no	1	yes	both	1	no	Melina	n
10.09.21	Charlie	69	Charlie_69	30	1	test	1.6	2	f	b	0	5	yes	1	yes	water	0	no	Melina	n
10.09.21	Charlie	69	Charlie_69	30	2	test	1.6	6	b	f	1	14.16	no	1	yes	both	1	no	Melina	n
10.09.21	Charlie	69	Charlie_69	30	3	test	1.6	5	f	b	0	5.57	yes	1	yes	water	0	no	Melina	n
10.09.21	Charlie	69	Charlie_69	30	4	test	1.6	1	l	r	0	5	yes	1	yes	water	0	no	Melina	n
10.09.21	Charlie	69	Charlie_69	30	5	test	1.6	6	r	l	0	4	yes	1	yes	both	1	no	Melina	n
10.09.21	Charlie	69	Charlie_69	30	6	test	1.6	4	b	f	1	4	no	1	yes	both	1	no	Melina	n
10.09.21	Charlie	69	Charlie_69	30	7	test	1.6	3	f	b	1	5	no	1	yes	sugar	0	no	Melina	n
10.09.21	Charlie	69	Charlie_69	30	8	test	1.6	5	b	f	1	3	no	1	yes	both	1	no	Melina	n
10.09.21	Charlie	69	Charlie_69	30	9	test	1.6	1	r	l	1	7	no	1	yes	both	1	no	Melina	n
