## Supplementary material for "Bees differentiate sucrose solution from water at a distance": SI - raw data: cond2_Tubes.csv

Date	Colony	Bee_ID	Bee_ID_Long	Bumblebees	Bout_Number	Bout_Type	Sugar_Molarity [M]	Position_Flower	Position_Sugar	Position_Water	First_Choice	Time_To_Touch_Flower [s]	Rejection	Final_Choice	Filled	Looked_At	Looked_Both	Mistakes	Who_Tested	video_recorded
14.09.21	Doris	27	Doris_27	1	1	test	1.6	6	b	f	1	23	n	1	y	b	1	no	Melina	n
14.09.21	Doris	27	Doris_27	1	2	test	1.6	5	l	r	1	16.18	n	1	y	b	1	no	Melina	n
14.09.21	Doris	27	Doris_27	1	3	test	1.6	4	r	l	0	5.53	y	1	y	w	0	no	Melina	n
14.09.21	Doris	27	Doris_27	1	4	test	1.6	1	l	r	1	8.31	n	1	y	b	1	no	Melina	n
14.09.21	Doris	27	Doris_27	1	5	test	1.6	3	b	f	1	5.5	n	1	y	b	1	no	Melina	n
14.09.21	Doris	27	Doris_27	1	6	test	1.6	5	f	b	0	3.47	y	1	y	b	1	no	Melina	n
14.09.21	Doris	27	Doris_27	1	7	test	1.6	3	b	f	1	3.12	n	1	y	b	1	no	Melina	n
14.09.21	Doris	27	Doris_27	1	8	test	1.6	1	r	l	0	4.34	y	1	y	b	1	no	Melina	n
14.09.21	Doris	27	Doris_27	1	9	test	1.6	2	f	b	0	2.75	y	1	y	w	0	no	Melina	n
14.09.21	Doris	39	Doris_39	2	1	test	1.6	3	r	l	0	16.81	y	1	y	w	0	no	Melina	n
14.09.21	Doris	39	Doris_39	2	2	test	1.6	5	f	b	1	11.19	n	1	y	b	1	no	Melina	n
14.09.21	Doris	39	Doris_39	2	3	test	1.6	1	l	r	0	3.87	y	1	y	w	0	no	Melina	n
14.09.21	Doris	39	Doris_39	2	4	test	1.6	5	f	b	1	2.81	n	1	y	b	1	no	Melina	n
14.09.21	Doris	39	Doris_39	2	5	test	1.6	2	l	r	0	5.65	y	1	y	w	0	no	Melina	n
14.09.21	Doris	39	Doris_39	2	6	test	1.6	1	r	l	1	2.97	n	1	y	s	0	no	Melina	n
14.09.21	Doris	39	Doris_39	2	7	test	1.6	2	l	r	0	2.34	y	1	y	w	0	no	Melina	n
14.09.21	Doris	39	Doris_39	2	8	test	1.6	5	b	f	1	3.03	n	1	y	b	1	no	Melina	n
14.09.21	Doris	39	Doris_39	2	9	test	1.6	3	f	b	1	3.22	n	1	y	s	0	no	Melina	n
14.09.21	Doris	3	Doris_3	3	1	test	1.6	4	f	b	1	146.93	n	1	y	b	1	no	Alex	n
14.09.21	Doris	3	Doris_3	3	2	test	1.6	2	f	b	0	7.07	y	1	y	w	0	no	Alex	n
14.09.21	Doris	3	Doris_3	3	3	test	1.6	1	l	r	0	5.03	y	1	y	w	0	no	Alex	n
14.09.21	Doris	3	Doris_3	3	4	test	1.6	6	r	l	1	92.93	n	1	y	b	1	no	Alex	n
14.09.21	Doris	3	Doris_3	3	5	test	1.6	6	l	r	1	6.5	n	1	y	b	1	no	Alex	n
14.09.21	Doris	3	Doris_3	3	6	test	1.6	2	l	r	1	4.63	n	1	y	b	1	no	Alex	n
14.09.21	Doris	3	Doris_3	3	7	test	1.6	4	f	b	1	3.96	n	1	y	s	0	no	Alex	n
14.09.21	Doris	3	Doris_3	3	8	test	1.6	2	b	f	1	6.54	n	1	y	s	0	no	Alex	n
14.09.21	Doris	3	Doris_3	3	9	test	1.6	5	l	r	1	9.04	n	1	y	b	1	no	Alex	n
15.09.21	Doris	19	Doris_19	4	1	test	1.6	3	f	b	1	7.88	n	1	y	b	1	no	Melina	n
15.09.21	Doris	19	Doris_19	4	2	test	1.6	6	f	b	1	2.15	n	1	y	s	0	no	Melina	n
15.09.21	Doris	19	Doris_19	4	3	test	1.6	2	r	l	0	3.72	y	1	y	w	0	no	Melina	n
15.09.21	Doris	19	Doris_19	4	4	test	1.6	4	r	l	0	3.12	y	1	y	b	1	no	Melina	n
15.09.21	Doris	19	Doris_19	4	5	test	1.6	5	l	r	0	4.44	y	1	y	w	0	no	Melina	n
15.09.21	Doris	19	Doris_19	4	6	test	1.6	4	l	r	0	2.56	y	1	y	w	0	no	Melina	n
15.09.21	Doris	19	Doris_19	4	7	test	1.6	2	b	f	0	5.41	y	1	y	w	0	no	Melina	n
15.09.21	Doris	19	Doris_19	4	8	test	1.6	1	f	b	1	4.18	n	1	y	b	1	no	Melina	n
15.09.21	Doris	19	Doris_19	4	9	test	1.6	5	l	r	1	3.28	n	1	y	b	1	no	Melina	n
15.09.21	Doris	24	Doris_24	5	1	test	1.6	2	l	r	0	19.91	y	1	y	w	0	no	Melina	n
15.09.21	Doris	24	Doris_24	5	2	test	1.6	4	r	l	0	39.41	y	1	y	b	1	no	Melina	n
15.09.21	Doris	24	Doris_24	5	3	test	1.6	3	l	r	1	23.84	n	1	y	b	1	no	Melina	n
15.09.21	Doris	24	Doris_24	5	4	test	1.6	1	f	b	0	4.53	y	1	y	b	1	no	Melina	n
15.09.21	Doris	24	Doris_24	5	5	test	1.6	3	b	f	0	4.28	y	1	y	w	0	no	Melina	n
15.09.21	Doris	24	Doris_24	5	6	test	1.6	1	l	r	0	3.66	y	1	y	w	0	no	Melina	n
15.09.21	Doris	24	Doris_24	5	7	test	1.6	5	f	b	1	4.75	n	1	y	b	1	no	Melina	n
15.09.21	Doris	24	Doris_24	5	8	test	1.6	4	l	r	1	2.94	n	1	y	b	1	no	Melina	n
15.09.21	Doris	24	Doris_24	5	9	test	1.6	6	r	l	0	3.87	y	1	y	b	1	no	Melina	n
15.09.21	Doris	88	Doris_88	6	1	test	1.6	4	b	f	1	29.06	n	1	y	b	1	no	Melina	n
15.09.21	Doris	88	Doris_88	6	2	test	1.6	6	l	r	0	9.85	y	1	y	b	1	no	Melina	n
15.09.21	Doris	88	Doris_88	6	3	test	1.6	2	l	r	0	44.19	y	1	y	w	0	no	Melina	n
15.09.21	Doris	88	Doris_88	6	4	test	1.6	5	f	b	1	4.09	n	1	y	s	0	no	Melina	n
15.09.21	Doris	88	Doris_88	6	5	test	1.6	2	b	f	1	4.06	n	1	y	b	1	no	Melina	n
15.09.21	Doris	88	Doris_88	6	6	test	1.6	4	f	b	0	7.12	y	1	y	w	0	no	Melina	n
15.09.21	Doris	88	Doris_88	6	7	test	1.6	1	b	f	1	3.41	n	1	y	b	1	no	Melina	n
15.09.21	Doris	88	Doris_88	6	8	test	1.6	3	l	r	0	3.22	y	1	y	w	0	no	Melina	n
15.09.21	Doris	88	Doris_88	6	9	test	1.6	1	f	b	0	5.66	y	1	y	w	0	no	Melina	n
15.09.21	Charlie	99	Charlie_99	7	1	test	1.6	3	l	r	0	461.12	y	1	y	b	1	no	Alex	n
15.09.21	Charlie	99	Charlie_99	7	2	test	1.6	4	b	f	1	20.34	n	1	y	b	1	no	Alex	n
15.09.21	Charlie	99	Charlie_99	7	3	test	1.6	3	f	b	1	10.38	n	1	y	s	0	no	Alex	n
15.09.21	Charlie	99	Charlie_99	7	4	test	1.6	4	b	f	1	14.41	n	1	y	b	1	no	Alex	n
15.09.21	Charlie	99	Charlie_99	7	5	test	1.6	2	r	l	1	4.72	n	1	y	s	0	no	Alex	n
15.09.21	Charlie	99	Charlie_99	7	6	test	1.6	4	f	b	1	8.19	n	1	y	b	1	no	Alex	n
15.09.21	Charlie	99	Charlie_99	7	7	test	1.6	1	r	l	1	4.35	n	1	y	s	0	no	Alex	n
15.09.21	Charlie	99	Charlie_99	7	8	test	1.6	5	b	f	1	4.15	n	1	y	s	0	no	Alex	n
15.09.21	Charlie	99	Charlie_99	7	9	test	1.6	3	f	b	1	5.28	n	1	y	b	1	no	Alex	n
16.09.21	Doris	30	Doris_30	8	1	test	1.6	4	b	f	0	8.13	y	1	y	b	1	no	Melina	n
16.09.21	Doris	30	Doris_30	8	2	test	1.6	4	r	l	0	8.25	y	1	y	b	1	no	Melina	n
16.09.21	Doris	30	Doris_30	8	3	test	1.6	1	r	l	1	6.19	n	1	y	s	0	no	Melina	n
16.09.21	Doris	30	Doris_30	8	4	test	1.6	6	f	b	1	10.75	n	1	y	b	1	no	Melina	n
16.09.21	Doris	30	Doris_30	8	5	test	1.6	2	l	r	0	5.87	y	1	y	w	0	no	Melina	n
16.09.21	Doris	30	Doris_30	8	6	test	1.6	3	f	b	1	8.43	n	1	y	b	1	no	Melina	n
16.09.21	Doris	30	Doris_30	8	7	test	1.6	1	b	f	0	5.31	y	1	y	b	1	no	Melina	n
16.09.21	Doris	30	Doris_30	8	8	test	1.6	1	b	f	0	3.16	y	1	y	b	1	no	Melina	n
16.09.21	Doris	30	Doris_30	8	9	test	1.6	5	l	r	0	14	y	1	y	b	1	no	Melina	n
16.09.21	Charlie	64	Charlie_64	9	1	test	1.6	6	b	f	1	56.59	n	1	y	b	1	no	Alex	n
16.09.21	Charlie	64	Charlie_64	9	2	test	1.6	5	b	f	0	209.5	y	1	y	w	0	no	Alex	n
16.09.21	Charlie	64	Charlie_64	9	3	test	1.6	6	f	b	0	156.27	y	1	y	b	1	no	Alex	n
16.09.21	Charlie	64	Charlie_64	9	4	test	1.6	1	f	b	0	204.22	y	1	y	b	1	no	Alex	n
16.09.21	Charlie	64	Charlie_64	9	5	test	1.6	5	b	f	0	27.94	y	1	y	b	1	no	Alex	n
16.09.21	Charlie	64	Charlie_64	9	6	test	1.6	2	l	r	0	54.19	y	1	y	w	0	no	Alex	n
16.09.21	Charlie	64	Charlie_64	9	7	test	1.6	4	r	l	0	47.5	y	1	y	b	1	no	Alex	n
16.09.21	Charlie	64	Charlie_64	9	8	test	1.6	4	l	r	1	46.53	y	1	y	b	1	no	Alex	n
16.09.21	Charlie	64	Charlie_64	9	9	test	1.6	1	l	r	1	27.53	n	1	y	s	0	no	Alex	n
16.09.21	Charlie	5	Charlie_5	10	1	test	1.6	5	b	f	0	119.34	y	1	y	w	0	no	Melina	n
16.09.21	Charlie	5	Charlie_5	10	2	test	1.6	6	r	l	1	34.22	n	1	y	s	0	no	Melina	n
16.09.21	Charlie	5	Charlie_5	10	3	test	1.6	4	f	b	1	10.97	n	1	y	s	0	no	Melina	n
16.09.21	Charlie	5	Charlie_5	10	4	test	1.6	3	r	l	0	28.12	y	1	y	w	0	no	Melina	n
16.09.21	Charlie	5	Charlie_5	10	5	test	1.6	2	f	b	1	5.78	n	1	y	b	1	no	Melina	n
16.09.21	Charlie	5	Charlie_5	10	6	test	1.6	3	b	f	0	8.35	y	1	y	w	0	no	Melina	n
16.09.21	Charlie	5	Charlie_5	10	7	test	1.6	NA	NA	NA	NA	NA	NA	NA	NA	NA	NA	yes	Melina	n
16.09.21	Charlie	5	Charlie_5	10	8	test	1.6	3	f	b	1	10.63	n	1	y	s	0	no	Melina	n
16.09.21	Charlie	5	Charlie_5	10	9	test	1.6	1	l	r	0	4.36	y	1	y	w	0	no	Melina	n
16.09.21	Doris	1	Doris_1	11	1	test	1.6	1	f	b	1	9.93	n	1	y	s	0	no	Alex	n
16.09.21	Doris	1	Doris_1	11	2	test	1.6	5	l	r	0	4.18	y	1	y	b	1	no	Alex	n
16.09.21	Doris	1	Doris_1	11	3	test	1.6	6	f	b	1	6.72	n	1	y	s	0	no	Alex	n
16.09.21	Doris	1	Doris_1	11	4	test	1.6	1	b	f	0	4.78	y	1	y	w	0	no	Alex	n
16.09.21	Doris	1	Doris_1	11	5	test	1.6	2	l	r	0	3.44	y	1	y	w	0	no	Alex	n
16.09.21	Doris	1	Doris_1	11	6	test	1.6	6	l	r	1	5.09	n	1	y	b	1	no	Alex	n
16.09.21	Doris	1	Doris_1	11	7	test	1.6	5	b	f	1	5.16	n	1	y	b	1	no	Alex	n
16.09.21	Doris	1	Doris_1	11	8	test	1.6	3	l	r	0	4.79	y	1	y	w	0	no	Alex	n
16.09.21	Doris	1	Doris_1	11	9	test	1.6	3	r	l	1	3.78	n	1	y	s	0	no	Alex	n
17.09.21	Charlie	22	Charlie_22	12	1	test	1.6	2	l	r	0	8.03	y	1	y	w	0	no	Melina	n
17.09.21	Charlie	22	Charlie_22	12	2	test	1.6	5	b	f	1	4	n	1	y	b	1	no	Melina	n
17.09.21	Charlie	22	Charlie_22	12	3	test	1.6	5	r	l	1	2.53	n	1	y	b	1	no	Melina	n
17.09.21	Charlie	22	Charlie_22	12	4	test	1.6	3	l	r	1	7	n	1	y	b	1	no	Melina	n
17.09.21	Charlie	22	Charlie_22	12	5	test	1.6	3	r	l	1	12.34	n	1	y	s	0	no	Melina	n
17.09.21	Charlie	22	Charlie_22	12	6	test	1.6	1	r	l	0	4.34	y	1	y	w	0	no	Melina	n
17.09.21	Charlie	22	Charlie_22	12	7	test	1.6	2	f	b	0	9	y	1	y	w	0	no	Melina	n
17.09.21	Charlie	22	Charlie_22	12	8	test	1.6	1	b	f	0	4.41	y	1	y	w	0	no	Melina	n
17.09.21	Charlie	22	Charlie_22	12	9	test	1.6	3	f	b	1	7.03	y	1	y	s	0	no	Melina	n
17.09.21	Doris	97	Doris_97	13	1	test	1.6	3	b	f	0	4.91	y	1	y	b	1	no	Melina	n
17.09.21	Doris	97	Doris_97	13	2	test	1.6	4	f	b	1	8.09	n	1	y	b	1	no	Melina	n
17.09.21	Doris	97	Doris_97	13	3	test	1.6	6	r	l	1	14.28	n	1	y	b	1	no	Melina	n
17.09.21	Doris	97	Doris_97	13	4	test	1.6	6	b	f	1	4.19	n	1	y	b	1	no	Melina	n
17.09.21	Doris	97	Doris_97	13	5	test	1.6	1	b	f	1	6.19	n	1	y	s	0	no	Melina	n
17.09.21	Doris	97	Doris_97	13	6	test	1.6	5	f	b	1	18.22	n	1	y	s	0	no	Melina	n
17.09.21	Doris	97	Doris_97	13	7	test	1.6	3	l	r	1	9.91	n	1	y	b	1	no	Melina	n
17.09.21	Doris	97	Doris_97	13	8	test	1.6	1	r	l	1	4.41	n	1	y	b	1	no	Melina	n
17.09.21	Doris	97	Doris_97	13	9	test	1.6	2	l	r	0	9.72	n	1	y	b	1	no	Melina	n
17.09.21	Doris	26	Doris_26	14	1	test	1.6	2	b	f	1	358.09	n	1	y	b	1	no	Melina	n
17.09.21	Doris	26	Doris_26	14	2	test	1.6	4	f	b	1	4.28	n	1	y	b	1	no	Melina	n
17.09.21	Doris	26	Doris_26	14	3	test	1.6	1	l	r	0	5.44	y	1	y	b	1	no	Melina	n
17.09.21	Doris	26	Doris_26	14	4	test	1.6	3	b	f	0	6.6	y	1	y	b	1	no	Melina	n
17.09.21	Doris	26	Doris_26	14	5	test	1.6	2	b	f	0	4.16	y	1	y	b	1	no	Melina	n
17.09.21	Doris	26	Doris_26	14	6	test	1.6	2	f	b	0	3.35	y	1	y	b	1	no	Melina	n
17.09.21	Doris	26	Doris_26	14	7	test	1.6	4	f	b	0	107.82	y	1	y	b	1	no	Melina	n
17.09.21	Doris	26	Doris_26	14	8	test	1.6	1	b	f	1	3.94	n	1	y	b	1	no	Melina	n
17.09.21	Doris	26	Doris_26	14	9	test	1.6	3	r	l	1	6.78	n	1	y	b	1	no	Melina	n
17.09.21	Charlie	84	Charlie_84	15	1	test	1.6	3	f	b	0	12.04	y	1	y	b	1	no	Alex	n
17.09.21	Charlie	84	Charlie_84	15	2	test	1.6	6	f	b	1	64.88	n	1	y	b	1	no	Alex	n
17.09.21	Charlie	84	Charlie_84	15	3	test	1.6	2	b	f	1	6.5	n	1	y	s	0	no	Alex	n
17.09.21	Charlie	84	Charlie_84	15	4	test	1.6	3	f	b	1	5.9	n	1	y	s	0	no	Alex	n
17.09.21	Charlie	84	Charlie_84	15	5	test	1.6	6	l	r	0	9.2	y	1	y	w	0	no	Alex	n
17.09.21	Charlie	84	Charlie_84	15	6	test	1.6	1	l	r	1	226.75	n	1	y	b	1	no	Alex	n
17.09.21	Charlie	84	Charlie_84	15	7	test	1.6	3	r	l	1	8.82	n	1	y	s	0	no	Alex	n
17.09.21	Charlie	84	Charlie_84	15	8	test	1.6	2	l	r	1	4.69	n	1	y	b	1	no	Alex	n
17.09.21	Charlie	84	Charlie_84	15	9	test	1.6	5	f	b	1	15.69	n	1	y	b	1	no	Alex	n
17.09.21	Charlie	89	Charlie_89	16	1	test	1.6	3	b	f	1	19.65	n	1	y	b	1	no	Alex	n
17.09.21	Charlie	89	Charlie_89	16	2	test	1.6	5	l	r	1	5.32	n	1	y	s	0	no	Alex	n
17.09.21	Charlie	89	Charlie_89	16	3	test	1.6	1	f	b	1	4.44	n	1	y	s	0	no	Alex	n
17.09.21	Charlie	89	Charlie_89	16	4	test	1.6	1	f	b	0	8.19	y	1	y	w	0	no	Alex	n
17.09.21	Charlie	89	Charlie_89	16	5	test	1.6	3	b	f	0	7.06	y	1	y	w	0	no	Alex	n
17.09.21	Charlie	89	Charlie_89	16	6	test	1.6	6	r	l	0	8.28	y	1	y	b	1	no	Alex	n
17.09.21	Charlie	89	Charlie_89	16	7	test	1.6	2	l	r	0	5.78	y	1	y	w	0	no	Alex	n
17.09.21	Charlie	89	Charlie_89	16	8	test	1.6	1	f	b	0	9.41	y	1	y	w	0	no	Alex	n
17.09.21	Charlie	89	Charlie_89	16	9	test	1.6	2	b	f	0	3.97	y	1	y	w	0	no	Alex	n
17.09.21	Charlie	25	Charlie_25	17	1	test	1.6	6	f	b	1	25.69	n	1	y	b	1	no	Alex	n
17.09.21	Charlie	25	Charlie_25	17	2	test	1.6	2	f	b	0	10.41	y	1	y	b	1	no	Alex	n
17.09.21	Charlie	25	Charlie_25	17	3	test	1.6	5	b	f	0	7.97	y	1	y	b	1	no	Alex	n
17.09.21	Charlie	25	Charlie_25	17	4	test	1.6	4	r	l	1	5.25	n	1	y	b	1	no	Alex	n
17.09.21	Charlie	25	Charlie_25	17	5	test	1.6	3	r	l	1	5.97	n	1	y	s	0	no	Alex	n
17.09.21	Charlie	25	Charlie_25	17	6	test	1.6	1	f	b	0	7.44	y	1	y	w	0	no	Alex	n
17.09.21	Charlie	25	Charlie_25	17	7	test	1.6	6	l	r	0	9.72	y	1	y	b	1	no	Alex	n
17.09.21	Charlie	25	Charlie_25	17	8	test	1.6	5	f	b	1	5.9	n	1	y	s	0	no	Alex	n
17.09.21	Charlie	25	Charlie_25	17	9	test	1.6	4	f	b	1	4.12	n	1	y	b	1	no	Alex	n
17.09.21	Charlie	4	Charlie_4	18	1	test	1.6	6	f	b	1	165.44	n	1	y	b	1	no	Alex	n
17.09.21	Charlie	4	Charlie_4	18	2	test	1.6	5	b	f	1	7.19	n	1	y	b	1	no	Alex	n
17.09.21	Charlie	4	Charlie_4	18	3	test	1.6	2	f	b	1	8.46	n	1	y	s	0	no	Alex	n
17.09.21	Charlie	4	Charlie_4	18	4	test	1.6	4	b	f	1	4.81	n	1	y	b	1	no	Alex	n
17.09.21	Charlie	4	Charlie_4	18	5	test	1.6	1	b	f	1	5.03	n	1	y	s	0	no	Alex	n
17.09.21	Charlie	4	Charlie_4	18	6	test	1.6	2	b	f	1	3.72	n	1	y	b	1	no	Alex	n
17.09.21	Charlie	4	Charlie_4	18	7	test	1.6	2	r	l	1	4.06	n	1	y	s	0	no	Alex	n
17.09.21	Charlie	4	Charlie_4	18	8	test	1.6	4	b	f	1	18.84	n	1	y	b	1	no	Alex	n
17.09.21	Charlie	4	Charlie_4	18	9	test	1.6	5	l	r	0	5.78	y	1	y	b	1	no	Alex	n
20.09.21	Charlie	81	Charlie_81	19	1	test	1.6	6	b	f	0	123.41	y	1	y	b	1	no	Melina	n
20.09.21	Charlie	81	Charlie_81	19	2	test	1.6	2	r	l	1	5.88	n	1	y	b	1	no	Melina	n
20.09.21	Charlie	81	Charlie_81	19	3	test	1.6	NA	NA	NA	NA	NA	NA	NA	NA	NA	NA	yes	Melina	n
20.09.21	Charlie	81	Charlie_81	19	4	test	1.6	2	b	f	0	8.37	y	1	y	w	0	no	Melina	n
20.09.21	Charlie	81	Charlie_81	19	5	test	1.6	1	r	l	0	18.65	y	1	y	w	0	no	Melina	n
20.09.21	Charlie	81	Charlie_81	19	6	test	1.6	4	b	f	0	3.35	y	1	y	w	0	no	Melina	n
20.09.21	Charlie	81	Charlie_81	19	7	test	1.6	2	l	r	0	4.31	y	1	y	w	0	no	Melina	n
20.09.21	Charlie	81	Charlie_81	19	8	test	1.6	2	l	r	0	4.15	y	1	y	w	0	no	Melina	n
20.09.21	Charlie	81	Charlie_81	19	9	test	1.6	3	l	r	1	4.31	n	1	y	b	1	no	Melina	n
20.09.21	Charlie	18	Charlie_18	20	1	test	1.6	4	b	f	0	41.31	y	1	y	b	1	no	Melina	n
20.09.21	Charlie	18	Charlie_18	20	2	test	1.6	2	l	r	0	8.84	y	1	y	w	0	no	Melina	n
20.09.21	Charlie	18	Charlie_18	20	3	test	1.6	1	f	b	1	5.75	n	1	y	b	1	no	Melina	n
20.09.21	Charlie	18	Charlie_18	20	4	test	1.6	2	l	r	0	3.76	y	1	y	w	0	no	Melina	n
20.09.21	Charlie	18	Charlie_18	20	5	test	1.6	6	l	r	0	5.6	y	1	y	b	1	no	Melina	n
20.09.21	Charlie	18	Charlie_18	20	6	test	1.6	5	b	f	1	3.56	n	1	y	b	1	no	Melina	n
20.09.21	Charlie	18	Charlie_18	20	7	test	1.6	5	r	l	0	3.38	y	1	y	w	0	no	Melina	n
20.09.21	Charlie	18	Charlie_18	20	8	test	1.6	3	r	l	0	4.43	y	1	y	b	1	no	Melina	n
20.09.21	Charlie	18	Charlie_18	20	9	test	1.6	1	f	b	1	6.74	n	1	y	b	1	no	Melina	n
21.09.21	Charlie	12	Charlie_12	21	1	test	1.6	1	l	r	0	40.59	y	1	y	b	1	no	Melina	n
21.09.21	Charlie	12	Charlie_12	21	2	test	1.6	1	f	b	1	5.1	n	1	y	s	0	no	Melina	n
21.09.21	Charlie	12	Charlie_12	21	3	test	1.6	3	f	b	0	14.35	y	1	y	w	0	no	Melina	n
21.09.21	Charlie	12	Charlie_12	21	4	test	1.6	5	r	l	1	8.16	n	1	y	b	1	no	Melina	n
21.09.21	Charlie	12	Charlie_12	21	5	test	1.6	3	l	r	0	5.69	y	1	y	w	0	no	Melina	n
21.09.21	Charlie	12	Charlie_12	21	6	test	1.6	2	l	r	0	7.78	y	1	y	w	0	no	Melina	n
21.09.21	Charlie	12	Charlie_12	21	7	test	1.6	6	b	f	1	10.38	n	1	y	s	0	no	Melina	n
21.09.21	Charlie	12	Charlie_12	21	8	test	1.6	1	r	l	1	3.44	n	1	y	s	0	no	Melina	n
21.09.21	Charlie	70	Charlie_70	21	9	test	1.6	5	b	f	1	9.25	n	1	y	b	1	no	Melina	n
21.09.21	Charlie	70	Charlie_70	22	1	test	1.6	6	b	f	0	35.82	y	1	y	b	1	no	Melina	n
21.09.21	Charlie	70	Charlie_70	22	2	test	1.6	3	f	b	1	7.03	n	1	y	s	0	no	Melina	n
21.09.21	Charlie	70	Charlie_70	22	3	test	1.6	4	f	b	1	2.52	n	1	y	s	0	no	Melina	n
21.09.21	Charlie	70	Charlie_70	22	4	test	1.6	3	r	l	1	6.6	n	1	y	s	0	no	Melina	n
21.09.21	Charlie	70	Charlie_70	22	5	test	1.6	6	l	r	0	15.75	y	1	y	w	0	no	Melina	n
21.09.21	Charlie	70	Charlie_70	22	6	test	1.6	6	b	f	0	10.69	y	1	y	w	0	no	Melina	n
21.09.21	Charlie	70	Charlie_70	22	7	test	1.6	2	r	l	0	6.4	y	1	y	b	1	no	Melina	n
21.09.21	Charlie	70	Charlie_70	22	8	test	1.6	3	b	f	1	2.78	n	1	y	b	1	no	Melina	n
21.09.21	Charlie	70	Charlie_70	22	9	test	1.6	1	r	l	1	6.53	n	1	y	b	1	no	Melina	n
22.09.21	Charlie	14	Charlie_14	23	1	test	1.6	5	r	l	1	2.42	n	1	y	b	1	no	Melina	n
22.09.21	Charlie	14	Charlie_14	23	2	test	1.6	2	b	f	0	5.15	y	1	y	b	1	no	Melina	n
22.09.21	Charlie	14	Charlie_14	23	3	test	1.6	4	r	l	0	10.53	y	1	y	w	0	no	Melina	n
22.09.21	Charlie	14	Charlie_14	23	4	test	1.6	2	l	r	0	2.81	y	1	y	w	0	no	Melina	n
22.09.21	Charlie	14	Charlie_14	23	5	test	1.6	1	r	l	1	2.85	n	1	y	s	0	no	Melina	n
22.09.21	Charlie	14	Charlie_14	23	6	test	1.6	1	f	b	1	2.84	n	1	y	b	1	no	Melina	n
22.09.21	Charlie	14	Charlie_14	23	7	test	1.6	5	f	b	1	5.15	n	1	y	b	1	no	Melina	n
22.09.21	Charlie	14	Charlie_14	23	8	test	1.6	3	b	f	0	3.57	y	1	y	w	0	no	Melina	n
22.09.21	Charlie	14	Charlie_14	23	9	test	1.6	4	l	r	1	3.69	n	1	y	b	1	no	Melina	n
22.09.21	Charlie	59	Charlie_59	24	1	test	1.6	2	b	f	1	6.03	n	1	y	b	1	no	Melina	n
22.09.21	Charlie	59	Charlie_59	24	2	test	1.6	NA	NA	NA	NA	NA	NA	NA	NA	NA	NA	yes	Melina	n
22.09.21	Charlie	59	Charlie_59	24	3	test	1.6	1	f	b	1	3.03	n	1	y	b	1	no	Melina	n
22.09.21	Charlie	59	Charlie_59	24	4	test	1.6	2	l	r	0	2.72	y	1	y	b	1	no	Melina	n
22.09.21	Charlie	59	Charlie_59	24	5	test	1.6	5	l	r	1	2.78	n	1	y	b	1	no	Melina	n
22.09.21	Charlie	59	Charlie_59	24	6	test	1.6	3	b	f	1	4.6	n	1	y	b	1	no	Melina	n
22.09.21	Charlie	59	Charlie_59	24	7	test	1.6	3	f	b	0	3.59	y	1	y	b	1	no	Melina	n
22.09.21	Charlie	59	Charlie_59	24	8	test	1.6	1	r	l	1	2.44	n	1	y	b	1	no	Melina	n
22.09.21	Charlie	59	Charlie_59	24	9	test	1.6	5	b	f	1	3.21	n	1	y	b	1	no	Melina	n
22.09.21	Doris	50	Doris_50	25	1	test	1.6	2	r	l	1	40.35	n	1	y	b	1	no	Melina	n
22.09.21	Doris	50	Doris_50	25	2	test	1.6	4	l	r	0	8.93	y	1	y	b	1	no	Melina	n
22.09.21	Doris	50	Doris_50	25	3	test	1.6	1	r	l	0	7.82	y	1	y	w	0	no	Melina	n
22.09.21	Doris	50	Doris_50	25	4	test	1.6	3	b	f	0	5.82	y	1	y	b	1	no	Melina	n
22.09.21	Doris	50	Doris_50	25	5	test	1.6	6	b	f	0	14.66	y	1	y	b	1	no	Melina	n
22.09.21	Doris	50	Doris_50	25	6	test	1.6	5	f	b	1	2.43	n	1	y	b	1	no	Melina	n
22.09.21	Doris	50	Doris_50	25	7	test	1.6	2	l	r	0	6.28	y	1	y	b	1	no	Melina	n
22.09.21	Doris	50	Doris_50	25	8	test	1.6	1	f	b	1	6.85	n	1	y	b	1	no	Melina	n
22.09.21	Doris	50	Doris_50	25	9	test	1.6	1	l	r	1	3.28	n	1	y	b	1	no	Melina	n
22.09.21	Doris	57	Doris_57	26	1	test	1.6	2	b	f	0	17.38	y	1	y	w	0	no	Melina	n
22.09.21	Doris	57	Doris_57	26	2	test	1.6	6	f	b	1	45.41	n	1	y	b	1	no	Melina	n
22.09.21	Doris	57	Doris_57	26	3	test	1.6	6	b	f	0	7.59	y	1	y	w	0	no	Melina	n
22.09.21	Doris	57	Doris_57	26	4	test	1.6	1	r	l	1	24.4	n	1	y	s	0	no	Melina	n
22.09.21	Doris	57	Doris_57	26	5	test	1.6	2	l	r	1	3.22	n	1	y	b	1	no	Melina	n
22.09.21	Doris	57	Doris_57	26	6	test	1.6	5	r	l	0	4.81	y	1	y	b	1	no	Melina	n
22.09.21	Doris	57	Doris_57	26	7	test	1.6	4	f	b	1	6.32	n	1	y	s	0	no	Melina	n
22.09.21	Doris	57	Doris_57	26	8	test	1.6	5	f	b	1	12.63	n	1	y	b	1	no	Melina	n
22.09.21	Doris	57	Doris_57	26	9	test	1.6	2	r	l	1	6.32	n	1	y	s	0	no	Melina	n
23.09.21	Charlie	62	Charlie_62	27	1	test	1.6	1	f	b	1	30.29	n	1	y	b	1	no	Melina	n
23.09.21	Charlie	62	Charlie_62	27	2	test	1.6	2	b	f	0	3.37	y	1	y	w	0	no	Melina	n
23.09.21	Charlie	62	Charlie_62	27	3	test	1.6	2	l	r	1	6.78	n	1	y	s	0	no	Melina	n
23.09.21	Charlie	62	Charlie_62	27	4	test	1.6	1	r	l	1	3.22	n	1	y	s	0	no	Melina	n
23.09.21	Charlie	62	Charlie_62	27	5	test	1.6	NA	NA	NA	NA	NA	NA	NA	NA	NA	NA	yes	Melina	n
23.09.21	Charlie	62	Charlie_62	27	6	test	1.6	4	f	b	1	3.13	n	1	y	b	1	no	Melina	n
23.09.21	Charlie	62	Charlie_62	27	7	test	1.6	4	b	f	1	15.1	n	1	y	b	1	no	Melina	n
23.09.21	Charlie	62	Charlie_62	27	8	test	1.6	3	l	r	1	4.41	n	1	y	b	1	no	Melina	n
23.09.21	Charlie	62	Charlie_62	27	9	test	1.6	6	r	l	0	6.91	y	1	y	w	0	no	Melina	n
28.09.21	Charlie	13	Charlie_13	28	1	test	1.6	2	r	l	0	8.25	y	1	y	b	1	no	Melina	n
28.09.21	Charlie	13	Charlie_13	28	2	test	1.6	5	b	f	0	7.25	y	1	y	b	1	no	Melina	n
28.09.21	Charlie	13	Charlie_13	28	3	test	1.6	5	l	r	1	3.65	n	1	y	s	0	no	Melina	n
28.09.21	Charlie	13	Charlie_13	28	4	test	1.6	4	f	b	1	2.25	n	1	y	s	0	no	Melina	n
28.09.21	Charlie	13	Charlie_13	28	5	test	1.6	6	b	f	0	4.32	y	1	y	w	0	no	Melina	n
28.09.21	Charlie	13	Charlie_13	28	6	test	1.6	1	l	r	0	2.59	y	1	y	w	0	no	Melina	n
28.09.21	Charlie	13	Charlie_13	28	7	test	1.6	NA	NA	NA	NA	NA	NA	NA	NA	NA	NA	yes	Melina	n
28.09.21	Charlie	13	Charlie_13	28	8	test	1.6	3	r	l	1	4.53	n	1	y	b	1	no	Melina	n
28.09.21	Charlie	13	Charlie_13	28	9	test	1.6	2	f	b	0	2.94	y	1	y	b	1	no	Melina	n
28.09.21	Doris	43	Doris_43	29	1	test	1.6	1	r	l	1	43.22	n	1	y	s	0	no	Melina	n
28.09.21	Doris	43	Doris_43	29	2	test	1.6	5	r	l	0	3.22	y	1	y	w	0	no	Melina	n
28.09.21	Doris	43	Doris_43	29	3	test	1.6	4	f	b	1	4.65	n	1	y	b	1	no	Melina	n
28.09.21	Doris	43	Doris_43	29	4	test	1.6	2	b	f	0	3.72	y	1	y	w	0	no	Melina	n
28.09.21	Doris	43	Doris_43	29	5	test	1.6	5	b	f	1	4.72	n	1	y	s	0	no	Melina	n
28.09.21	Doris	43	Doris_43	29	6	test	1.6	6	l	r	0	5.94	y	1	y	w	0	no	Melina	n
28.09.21	Doris	43	Doris_43	29	7	test	1.6	3	b	f	0	5.09	y	1	y	w	0	no	Melina	n
28.09.21	Doris	43	Doris_43	29	8	test	1.6	1	r	l	1	3.03	n	1	y	b	1	no	Melina	n
28.09.21	Doris	43	Doris_43	29	9	test	1.6	4	f	b	1	11.37	n	1	y	b	1	no	Melina	n
29.09.21	Doris	68	Doris_68	30	1	test	1.6	3	r	l	1	6.88	n	1	y	b	1	no	Melina	n
29.09.21	Doris	68	Doris_68	30	2	test	1.6	6	l	r	1	9.47	n	1	y	b	1	no	Melina	n
29.09.21	Doris	68	Doris_68	30	3	test	1.6	1	b	f	0	46.35	y	1	y	w	0	no	Melina	n
29.09.21	Doris	68	Doris_68	30	4	test	1.6	1	f	b	0	10.31	y	1	y	b	1	no	Melina	n
29.09.21	Doris	68	Doris_68	30	5	test	1.6	4	f	b	1	8.22	y	NA	y	s	0	no	Melina	n
29.09.21	Doris	68	Doris_68	30	6	test	1.6	5	l	r	1	10.84	n	1	y	b	1	no	Melina	n
29.09.21	Doris	68	Doris_68	30	7	test	1.6	2	b	f	1	3.16	n	1	y	b	1	no	Melina	n
29.09.21	Doris	68	Doris_68	30	8	test	1.6	3	r	l	1	7.19	n	1	y	b	1	no	Melina	n
29.09.21	Doris	68	Doris_68	30	9	test	1.6	2	l	r	0	4.53	y	1	y	w	0	no	Melina	n
