## Supplementary material for "Bees differentiate sucrose solution from water at a distance": SI - raw data: cond3_Elevated.csv

Date	Colony	Bee_ID	Bee_ID_Long	Bumblebees	Bout_Number	Bout_Type	Sugar_Molarity [M]	Position_Flower	Position_Sugar	Position_Water	First_Choice	First_Choice_Video	Time_To_Touch_Flower [s]	Rejection	Final_Choice	Filled	Looked_At	Looked_At_Video	Looked_Both	Looked_Both_Video	Mistakes	Who_Tested	video_recorded
08.10.21	Doris	69	Doris_69	1	1	test	1.6	2	b	f	0	0	7.34	y	1	y	w	w	0	0	no	Melina	y
08.10.21	Doris	69	Doris_69	1	2	test	1.6	4	l	r	0	NA	2.56	y	1	y	w	NA	0	NA	no	Melina	n
08.10.21	Doris	69	Doris_69	1	3	test	1.6	5	l	r	1	0	4.38	n	1	y	b	w	1	0	no	Melina	y
08.10.21	Doris	69	Doris_69	1	4	test	1.6	3	f	b	1	NA	3.88	n	1	y	s	NA	0	NA	no	Melina	y
08.10.21	Doris	69	Doris_69	1	5	test	1.6	4	r	l	0	0	3.88	y	1	y	w	w	0	0	no	Melina	y
08.10.21	Doris	69	Doris_69	1	6	test	1.6	2	r	l	1	1	3.97	n	1	y	s	b	0	1	no	Melina	y
08.10.21	Doris	69	Doris_69	1	7	test	1.6	1	f	b	1	1	2.53	n	1	y	b	b	1	1	no	Melina	y
08.10.21	Doris	69	Doris_69	1	8	test	1.6	6	b	f	1	1	3.41	n	1	y	s	s	0	0	no	Melina	y
08.10.21	Doris	69	Doris_69	1	9	test	1.6	4	r	l	1	1	4.97	n	1	y	b	b	1	1	no	Melina	y
08.10.21	Charlie	?	Charlie_?	2	1	test	1.6	5	f	b	0	0	201.35	y	1	y	w	w	0	0	no	Melina	y
08.10.21	Charlie	?	Charlie_?	2	2	test	1.6	4	b	f	0	0	9.75	y	1	y	w	w	0	0	no	Melina	y
08.10.21	Charlie	?	Charlie_?	2	3	test	1.6	3	r	l	1	1	10.43	n	1	y	s	s	0	0	no	Melina	y
08.10.21	Charlie	?	Charlie_?	2	4	test	1.6	1	b	f	0	0	4.9	y	1	y	w	w	0	0	no	Melina	y
08.10.21	Charlie	?	Charlie_?	2	5	test	1.6	2	r	l	1	1	6.28	n	1	y	s	b	0	1	no	Melina	y
08.10.21	Charlie	?	Charlie_?	2	6	test	1.6	5	l	r	1	1	5.72	n	1	y	b	b	1	1	no	Melina	y
08.10.21	Charlie	?	Charlie_?	2	7	test	1.6	4	f	b	1	1	3.22	n	1	y	s	s	0	0	no	Melina	y
08.10.21	Charlie	?	Charlie_?	2	8	test	1.6	3	b	f	1	1	7.96	n	1	y	b	b	1	1	no	Melina	y
08.10.21	Charlie	?	Charlie_?	2	9	test	1.6	6	l	r	1	NA	8.15	n	1	y	b	NA	1	NA	no	Melina	y
11.10.21	Doris	90	Doris_90	3	1	test	1.6	6	b	f	0	0	14.09	y	1	y	w	w	0	0	no	Melina	y
11.10.21	Doris	90	Doris_90	3	2	test	1.6	4	l	r	1	1	6.12	n	1	y	b	b	1	1	no	Melina	y
11.10.21	Doris	90	Doris_90	3	3	test	1.6	2	b	f	0	0	2.78	y	1	y	w	w	0	0	no	Melina	y
11.10.21	Doris	90	Doris_90	3	4	test	1.6	1	f	b	1	1	3.69	n	1	y	s	s	0	0	no	Melina	y
11.10.21	Doris	90	Doris_90	3	5	test	1.6	6	f	b	0	0	5.59	y	1	y	b	b	1	1	no	Melina	y
11.10.21	Doris	90	Doris_90	3	6	test	1.6	6	r	l	0	0	3.06	y	1	y	b	w	1	0	no	Melina	y
11.10.21	Doris	90	Doris_90	3	7	test	1.6	1	l	r	0	1	3.97	y	1	y	w	b	0	1	no	Melina	y
11.10.21	Doris	90	Doris_90	3	8	test	1.6	2	r	l	0	0	3.03	y	1	y	w	b	0	1	no	Melina	y
11.10.21	Doris	90	Doris_90	3	9	test	1.6	5	f	b	1	1	3.03	n	1	y	s	s	0	0	no	Melina	y
11.10.21	Charlie	9	Charlie_9	4	1	test	1.6	4	l	r	1	1	2.09	n	1	y	s	s	0	0	no	Melina	y
11.10.21	Charlie	9	Charlie_9	4	2	test	1.6	5	b	f	0	0	3.07	y	1	y	w	w	0	0	no	Melina	y
11.10.21	Charlie	9	Charlie_9	4	3	test	1.6	4	r	l	0	0	3.46	y	1	y	w	w	0	0	no	Melina	y
11.10.21	Charlie	9	Charlie_9	4	4	test	1.6	3	l	r	1	1	7.38	n	1	y	b	s	1	0	no	Melina	y
11.10.21	Charlie	9	Charlie_9	4	5	test	1.6	3	r	l	1	1	5.78	n	1	y	s	s	0	0	no	Melina	y
11.10.21	Charlie	9	Charlie_9	4	6	test	1.6	1	f	b	1	1	4.53	n	1	y	b	b	1	1	no	Melina	y
11.10.21	Charlie	9	Charlie_9	4	7	test	1.6	1	b	f	1	1	2.81	n	1	y	b	b	1	1	no	Melina	y
11.10.21	Charlie	9	Charlie_9	4	8	test	1.6	6	l	r	1	1	10.69	n	1	y	s	s	0	0	no	Melina	y
11.10.21	Charlie	9	Charlie_9	4	9	test	1.6	4	r	l	0	0	3.6	y	1	y	w	w	0	0	no	Melina	y
12.10.21	Charlie	8	Charlie_8	5	1	test	1.6	6	b	f	0	0	13.25	y	1	y	w	w	0	0	no	Melina	y
12.10.21	Charlie	8	Charlie_8	5	2	test	1.6	5	f	b	0	1	4.44	y	1	y	w	s	0	0	no	Melina	y
12.10.21	Charlie	8	Charlie_8	5	3	test	1.6	5	l	r	1	0	2.81	n	1	y	b	w	1	0	no	Melina	y
12.10.21	Charlie	8	Charlie_8	5	4	test	1.6	4	l	r	1	1	8.97	n	1	y	s	s	0	0	no	Melina	y
12.10.21	Charlie	8	Charlie_8	5	5	test	1.6	1	b	f	0	0	6.03	y	1	y	w	w	0	0	no	Melina	y
12.10.21	Charlie	8	Charlie_8	5	6	test	1.6	3	b	f	1	1	3.72	n	1	y	b	s	1	0	no	Melina	y
12.10.21	Charlie	8	Charlie_8	5	7	test	1.6	5	r	l	0	0	3.72	y	1	y	w	w	0	0	no	Melina	y
12.10.21	Charlie	8	Charlie_8	5	8	test	1.6	6	f	b	1	1	3.62	n	1	y	s	s	0	0	no	Melina	y
12.10.21	Charlie	8	Charlie_8	5	9	test	1.6	2	l	r	0	0	4.38	y	1	y	b	w	1	0	no	Melina	y
13.10.21	Charlie	63	Charlie_63	6	1	test	1.6	2	f	b	1	1	4.06	n	1	y	b	s	1	0	no	Melina	y
13.10.21	Charlie	63	Charlie_63	6	2	test	1.6	5	r	l	0	0	5.31	y	1	y	b	w	1	0	no	Melina	y
13.10.21	Charlie	63	Charlie_63	6	3	test	1.6	6	f	b	1	1	5.38	n	1	y	s	s	0	0	no	Melina	y
13.10.21	Charlie	63	Charlie_63	6	4	test	1.6	4	b	f	1	1	4.4	n	1	y	b	s	1	0	no	Melina	y
13.10.21	Charlie	63	Charlie_63	6	5	test	1.6	1	r	l	1	1	4.97	n	1	y	s	s	0	0	no	Melina	y
13.10.21	Charlie	63	Charlie_63	6	6	test	1.6	3	l	r	1	1	3.1	n	1	y	s	s	0	0	no	Melina	y
13.10.21	Charlie	63	Charlie_63	6	7	test	1.6	4	l	r	1	1	3.75	n	1	y	s	s	0	0	no	Melina	y
13.10.21	Charlie	63	Charlie_63	6	8	test	1.6	6	f	b	1	1	3.44	n	1	y	s	s	0	0	no	Melina	y
13.10.21	Charlie	63	Charlie_63	6	9	test	1.6	3	b	f	1	0	4.5	n	1	y	b	w	1	0	no	Melina	y
13.10.21	Doris	49	Doris_49	7	1	test	1.6	2	f	b	1	1	7.22	n	1	y	b	s	1	0	no	Melina	y
13.10.21	Doris	49	Doris_49	7	2	test	1.6	5	l	r	1	1	6.52	n	1	y	s	s	0	0	no	Melina	y
13.10.21	Doris	49	Doris_49	7	3	test	1.6	1	r	l	1	1	4.34	n	1	y	b	s	1	0	no	Melina	y
13.10.21	Doris	49	Doris_49	7	4	test	1.6	1	b	f	0	0	3.53	y	1	y	w	w	0	0	no	Melina	y
13.10.21	Doris	49	Doris_49	7	5	test	1.6	6	r	l	1	1	6.28	n	1	y	s	s	0	0	no	Melina	y
13.10.21	Doris	49	Doris_49	7	6	test	1.6	5	r	l	0	1	6.31	y	1	y	b	s	1	0	no	Melina	y
13.10.21	Doris	49	Doris_49	7	7	test	1.6	2	l	r	0	1	5.18	y	1	y	w	s	0	0	no	Melina	y
13.10.21	Doris	49	Doris_49	7	8	test	1.6	3	f	b	1	1	6.13	n	1	y	b	b	1	1	no	Melina	y
13.10.21	Doris	49	Doris_49	7	9	test	1.6	1	b	f	1	1	5.69	n	1	y	b	s	1	0	no	Melina	y
13.10.21	Charlie	79	Charlie_79	8	1	test	1.6	1	l	r	0	0	26.44	y	1	y	w	w	0	0	no	Melina	y
13.10.21	Charlie	79	Charlie_79	8	2	test	1.6	3	r	l	1	1	5.37	n	1	y	s	s	0	0	no	Melina	y
13.10.21	Charlie	79	Charlie_79	8	3	test	1.6	2	l	r	0	0	2.56	y	1	y	w	w	0	0	no	Melina	y
13.10.21	Charlie	79	Charlie_79	8	4	test	1.6	6	f	b	1	1	8.82	n	1	y	b	s	1	0	no	Melina	y
13.10.21	Charlie	79	Charlie_79	8	5	test	1.6	3	b	f	1	1	5.57	n	1	y	b	b	1	1	no	Melina	y
13.10.21	Charlie	79	Charlie_79	8	6	test	1.6	4	r	l	1	1	4.44	y	1	y	s	s	0	0	no	Melina	y
13.10.21	Charlie	79	Charlie_79	8	7	test	1.6	5	f	b	1	NA	3.87	n	1	y	b	NA	1	NA	no	Melina	n
13.10.21	Charlie	79	Charlie_79	8	8	test	1.6	2	l	r	0	0	5.34	y	1	y	b	w	1	0	no	Melina	y
13.10.21	Charlie	79	Charlie_79	8	9	test	1.6	2	f	b	0	0	3.69	y	1	y	b	b	1	1	no	Melina	y
14.10.21	Doris	51	Doris_51	9	1	test	1.6	3	r	l	1	1	6.75	n	1	y	s	s	0	0	no	Melina	y
14.10.21	Doris	51	Doris_51	9	2	test	1.6	2	r	l	1	1	3.38	n	1	y	s	s	0	0	no	Melina	y
14.10.21	Doris	51	Doris_51	9	3	test	1.6	3	f	b	1	1	8.1	n	1	y	b	b	1	1	no	Melina	y
14.10.21	Doris	51	Doris_51	9	4	test	1.6	5	l	r	1	1	3.91	n	1	y	s	s	0	0	no	Melina	y
14.10.21	Doris	51	Doris_51	9	5	test	1.6	2	l	r	0	0	3.16	y	1	y	w	w	0	0	no	Melina	y
14.10.21	Doris	51	Doris_51	9	6	test	1.6	1	b	f	1	1	3.44	n	1	y	s	s	0	0	no	Melina	y
14.10.21	Doris	51	Doris_51	9	7	test	1.6	3	r	l	1	1	8.13	n	1	y	b	b	1	1	no	Melina	y
14.10.21	Doris	51	Doris_51	9	8	test	1.6	4	b	f	1	1	2.6	n	1	y	b	s	1	0	no	Melina	y
14.10.21	Doris	51	Doris_51	9	9	test	1.6	1	l	r	0	0	2.06	y	1	y	w	w	0	0	no	Melina	y
14.10.21	Doris	98	Doris_98	10	1	test	1.6	6	b	f	0	0	28.16	y	1	y	w	w	0	0	no	Melina	y
14.10.21	Doris	98	Doris_98	10	2	test	1.6	5	f	b	1	1	39.06	n	1	y	s	s	0	0	no	Melina	y
14.10.21	Doris	98	Doris_98	10	3	test	1.6	2	r	l	0	0	7.5	y	1	y	b	w	1	0	no	Melina	y
14.10.21	Doris	98	Doris_98	10	4	test	1.6	1	r	l	1	1	4.56	n	1	y	b	b	1	1	no	Melina	y
14.10.21	Doris	98	Doris_98	10	5	test	1.6	1	l	r	1	1	6	n	1	y	b	s	1	0	no	Melina	y
14.10.21	Doris	98	Doris_98	10	6	test	1.6	3	b	f	1	1	4.66	n	1	y	b	s	1	0	no	Melina	y
14.10.21	Doris	98	Doris_98	10	7	test	1.6	6	b	f	1	NA	6.25	n	1	y	b	NA	1	NA	no	Melina	n
14.10.21	Doris	98	Doris_98	10	8	test	1.6	3	f	b	1	1	9.44	n	1	y	b	b	1	1	no	Melina	y
14.10.21	Doris	98	Doris_98	10	9	test	1.6	2	l	r	1	1	4.96	n	1	y	b	b	1	1	no	Melina	y
14.10.21	Doris	41	Doris_41	11	1	test	1.6	1	l	r	0	0	21.44	y	1	y	w	w	0	0	no	Melina	y
14.10.21	Doris	41	Doris_41	11	2	test	1.6	2	b	f	0	0	11.81	y	1	y	w	w	0	0	no	Melina	y
14.10.21	Doris	41	Doris_41	11	3	test	1.6	3	f	b	1	1	5.38	n	1	y	s	s	0	0	no	Melina	y
14.10.21	Doris	41	Doris_41	11	4	test	1.6	5	l	r	1	1	3.16	n	1	y	s	s	0	0	no	Melina	y
14.10.21	Doris	41	Doris_41	11	5	test	1.6	6	r	l	0	0	7.07	y	1	y	w	w	0	0	no	Melina	y
14.10.21	Doris	41	Doris_41	11	6	test	1.6	5	r	l	0	NA	3.35	y	1	y	w	NA	0	NA	no	Melina	n
14.10.21	Doris	41	Doris_41	11	7	test	1.6	4	f	b	1	1	3.44	n	1	y	s	s	0	0	no	Melina	y
14.10.21	Doris	41	Doris_41	11	8	test	1.6	3	b	f	1	1	5.37	n	1	y	s	s	0	0	no	Melina	y
14.10.21	Doris	41	Doris_41	11	9	test	1.6	2	l	r	0	0	2.69	y	1	y	w	w	0	0	no	Melina	y
15.10.21	Doris	10	Doris_10	12	1	test	1.6	6	b	f	1	1	63.18	n	1	y	s	s	0	0	no	Melina	y
15.10.21	Doris	10	Doris_10	12	2	test	1.6	3	r	l	1	1	4.5	n	1	y	s	s	0	0	no	Melina	y
15.10.21	Doris	10	Doris_10	12	3	test	1.6	6	f	b	1	1	19.82	n	1	y	s	b	0	1	no	Melina	y
15.10.21	Doris	10	Doris_10	12	4	test	1.6	5	l	r	1	1	3.22	n	1	y	s	s	0	0	no	Melina	y
15.10.21	Doris	10	Doris_10	12	5	test	1.6	4	b	f	0	0	2.78	y	1	y	w	w	0	0	no	Melina	y
15.10.21	Doris	10	Doris_10	12	6	test	1.6	2	l	r	1	1	3.22	n	1	y	b	s	1	0	no	Melina	y
15.10.21	Doris	10	Doris_10	12	7	test	1.6	3	r	l	0	0	2.97	y	1	y	w	w	0	0	no	Melina	y
15.10.21	Doris	10	Doris_10	12	8	test	1.6	1	f	b	1	1	2.35	n	1	y	s	s	0	0	no	Melina	y
15.10.21	Doris	10	Doris_10	12	9	test	1.6	5	l	r	1	1	3.31	n	1	y	s	s	0	0	no	Melina	y
19.10.21	Doris	38	Doris_38	13	1	test	1.6	5	f	b	0	0	7.78	y	1	y	b	b	1	1	no	Melina	y
19.10.21	Doris	38	Doris_38	13	2	test	1.6	4	l	r	1	1	5.34	n	1	y	s	s	0	0	no	Melina	y
19.10.21	Doris	38	Doris_38	13	3	test	1.6	3	b	f	0	0	4.47	y	1	y	w	w	0	0	no	Melina	y
19.10.21	Doris	38	Doris_38	13	4	test	1.6	1	r	l	1	1	4.28	n	1	y	s	s	0	0	no	Melina	y
19.10.21	Doris	38	Doris_38	13	5	test	1.6	1	f	b	1	1	3.25	n	1	y	b	s	1	0	no	Melina	y
19.10.21	Doris	38	Doris_38	13	6	test	1.6	NA	NA	NA	NA	0	NA	NA	NA	NA	NA	w	NA	0	yes	Melina	y
19.10.21	Doris	38	Doris_38	13	7	test	1.6	6	l	r	1	1	8.25	n	1	y	b	s	1	0	no	Melina	y
19.10.21	Doris	38	Doris_38	13	8	test	1.6	1	b	f	0	0	3.96	y	1	y	b	w	1	0	no	Melina	y
19.10.21	Doris	38	Doris_38	13	9	test	1.6	5	l	r	1	1	4.09	n	1	y	b	b	1	1	no	Melina	y
19.10.21	Charlie	77	Charlie_77	14	1	test	1.6	5	f	b	0	0	5.56	y	1	y	w	w	0	0	no	Melina	y
19.10.21	Charlie	77	Charlie_77	14	2	test	1.6	3	f	b	0	0	11.06	y	1	y	w	w	0	0	no	Melina	y
19.10.21	Charlie	77	Charlie_77	14	3	test	1.6	1	l	r	0	0	117.4	y	1	y	w	w	0	0	no	Melina	y
19.10.21	Charlie	77	Charlie_77	14	4	test	1.6	1	b	f	1	1	1.75	n	1	y	s	s	0	0	no	Melina	y
19.10.21	Charlie	77	Charlie_77	14	5	test	1.6	6	l	r	0	0	10.53	y	1	y	w	w	0	0	no	Melina	y
19.10.21	Charlie	77	Charlie_77	14	6	test	1.6	2	f	b	1	1	4.06	n	1	y	s	s	0	0	no	Melina	y
19.10.21	Charlie	77	Charlie_77	14	7	test	1.6	1	r	l	0	0	8.34	y	1	y	w	w	0	0	no	Melina	y
19.10.21	Charlie	77	Charlie_77	14	8	test	1.6	3	l	r	0	0	6.81	y	1	y	w	w	0	0	no	Melina	y
19.10.21	Charlie	77	Charlie_77	14	9	test	1.6	2	f	b	1	1	2.38	n	1	y	s	s	0	0	no	Melina	y
20.10.21	Charlie	16	Charlie_16	15	1	test	1.6	2	r	l	0	0	2.19	y	1	y	b	b	1	1	no	Melina	y
20.10.21	Charlie	16	Charlie_16	15	2	test	1.6	3	f	b	1	1	2.66	n	1	y	s	s	0	0	no	Melina	y
20.10.21	Charlie	16	Charlie_16	15	3	test	1.6	3	b	f	0	0	2.44	y	1	y	w	w	0	0	no	Melina	y
20.10.21	Charlie	16	Charlie_16	15	4	test	1.6	1	r	l	1	1	2	n	1	y	s	s	0	0	no	Melina	y
20.10.21	Charlie	16	Charlie_16	15	5	test	1.6	4	f	b	0	0	6.5	y	1	y	w	w	0	0	no	Melina	y
20.10.21	Charlie	16	Charlie_16	15	6	test	1.6	6	b	f	0	1	3.03	y	1	y	w	b	0	1	no	Melina	y
20.10.21	Charlie	16	Charlie_16	15	7	test	1.6	2	f	b	0	0	2.12	y	1	y	b	b	1	1	no	Melina	y
20.10.21	Charlie	16	Charlie_16	15	8	test	1.6	5	r	l	0	0	3.5	y	1	y	w	w	0	0	no	Melina	y
20.10.21	Charlie	16	Charlie_16	15	9	test	1.6	2	b	f	1	1	1.72	n	1	y	b	s	1	0	no	Melina	y
20.10.21	Doris	53	Doris_53	16	1	test	1.6	6	l	r	0	0	39.91	y	1	y	w	w	0	0	no	Melina	y
20.10.21	Doris	53	Doris_53	16	2	test	1.6	3	r	l	1	1	3.19	n	1	y	s	s	0	0	no	Melina	y
20.10.21	Doris	53	Doris_53	16	3	test	1.6	2	l	r	0	0	4.19	y	1	y	w	w	0	0	no	Melina	y
20.10.21	Doris	53	Doris_53	16	4	test	1.6	5	l	r	1	1	3.47	n	1	y	b	b	1	1	no	Melina	y
20.10.21	Doris	53	Doris_53	16	5	test	1.6	1	b	f	1	1	4.69	n	1	y	b	s	1	0	no	Melina	y
20.10.21	Doris	53	Doris_53	16	6	test	1.6	6	r	l	1	1	3.63	n	1	y	b	b	1	1	no	Melina	y
20.10.21	Doris	53	Doris_53	16	7	test	1.6	2	l	r	0	0	2.59	y	1	y	w	w	0	0	no	Melina	y
20.10.21	Doris	53	Doris_53	16	8	test	1.6	4	b	f	1	1	2.9	n	1	y	s	s	0	0	no	Melina	y
20.10.21	Doris	53	Doris_53	16	9	test	1.6	1	f	b	1	1	3	n	1	y	b	b	1	1	no	Melina	y
22.10.21	Doris	78	Doris_78	17	1	test	1.6	1	l	r	1	1	38.6	n	1	y	s	s	0	0	no	Melina	y
22.10.21	Doris	78	Doris_78	17	2	test	1.6	6	b	f	1	1	63.25	n	1	y	b	b	1	1	no	Melina	y
22.10.21	Doris	78	Doris_78	17	3	test	1.6	2	r	l	0	1	5.16	y	1	y	w	s	0	0	no	Melina	y
22.10.21	Doris	78	Doris_78	17	4	test	1.6	1	b	f	0	NA	7.31	y	1	y	w	NA	0	NA	no	Melina	n
22.10.21	Doris	78	Doris_78	17	5	test	1.6	5	l	r	1	1	5.97	n	1	y	b	b	1	1	no	Melina	y
22.10.21	Doris	78	Doris_78	17	6	test	1.6	1	f	b	0	0	4.69	y	1	y	w	w	0	0	no	Melina	y
22.10.21	Doris	78	Doris_78	17	7	test	1.6	5	r	l	1	1	5.69	n	1	y	s	b	0	1	no	Melina	y
22.10.21	Doris	78	Doris_78	17	8	test	1.6	4	r	l	1	1	21.81	n	1	y	b	b	1	1	no	Melina	y
22.10.21	Doris	78	Doris_78	17	9	test	1.6	3	l	r	0	0	3.84	y	1	y	w	w	0	0	no	Melina	y
27.10.21	Ernst	72	Ernst_72	18	1	test	1.6	4	r	l	0	0	29.69	y	1	y	w	b	0	1	no	Melina	y
27.10.21	Ernst	72	Ernst_72	18	2	test	1.6	5	b	f	1	1	4.31	n	1	y	b	b	1	1	no	Melina	y
27.10.21	Ernst	72	Ernst_72	18	3	test	1.6	2	l	r	0	0	3.75	y	1	y	w	w	0	0	no	Melina	y
27.10.21	Ernst	72	Ernst_72	18	4	test	1.6	6	l	r	1	NA	3.57	n	1	y	s	NA	0	NA	no	Melina	y
27.10.21	Ernst	72	Ernst_72	18	5	test	1.6	1	f	b	0	0	31.13	y	1	y	w	b	0	1	no	Melina	y
27.10.21	Ernst	72	Ernst_72	18	6	test	1.6	3	b	f	0	0	4.27	y	1	y	w	w	0	0	no	Melina	y
27.10.21	Ernst	72	Ernst_72	18	7	test	1.6	4	r	l	1	1	7.69	n	1	y	b	b	1	1	no	Melina	y
27.10.21	Ernst	72	Ernst_72	18	8	test	1.6	5	b	f	1	1	5.03	n	1	y	b	b	1	1	no	Melina	y
27.10.21	Ernst	72	Ernst_72	18	9	test	1.6	3	r	l	1	1	3.37	n	1	y	s	s	0	0	no	Melina	y
28.10.21	Ernst	16	Ernst_16	19	1	test	1.6	1	l	r	0	0	8.43	y	1	y	w	w	0	0	no	Melina	y
28.10.21	Ernst	16	Ernst_16	19	2	test	1.6	6	r	l	0	0	8.53	y	1	y	w	w	0	0	no	Melina	y
28.10.21	Ernst	16	Ernst_16	19	3	test	1.6	2	b	f	0	0	3.47	y	1	y	b	b	1	1	no	Melina	y
28.10.21	Ernst	16	Ernst_16	19	4	test	1.6	5	b	f	1	1	3.88	n	1	y	b	b	1	1	no	Melina	y
28.10.21	Ernst	16	Ernst_16	19	5	test	1.6	4	r	l	1	1	2.75	n	1	y	b	s	1	0	no	Melina	y
28.10.21	Ernst	16	Ernst_16	19	6	test	1.6	3	f	b	0	0	4.56	y	1	y	b	b	1	1	no	Melina	y
28.10.21	Ernst	16	Ernst_16	19	7	test	1.6	2	r	l	1	1	3.28	n	1	y	s	s	0	0	no	Melina	y
28.10.21	Ernst	16	Ernst_16	19	8	test	1.6	1	l	r	0	0	7.4	y	1	y	w	w	0	0	no	Melina	y
28.10.21	Ernst	16	Ernst_16	19	9	test	1.6	6	b	f	1	1	7.07	n	1	y	b	b	1	1	no	Melina	y
28.10.21	Ernst	73	Ernst_73	20	1	test	1.6	4	r	l	0	1	6.66	y	1	y	b	b	1	1	no	Melina	y
28.10.21	Ernst	73	Ernst_73	20	2	test	1.6	1	b	f	0	0	10.56	y	1	y	b	w	1	0	no	Melina	y
28.10.21	Ernst	73	Ernst_73	20	3	test	1.6	2	l	r	1	1	6.97	n	1	y	b	b	1	1	no	Melina	y
28.10.21	Ernst	73	Ernst_73	20	4	test	1.6	6	b	f	1	1	4.94	n	1	y	b	b	1	1	no	Melina	y
28.10.21	Ernst	73	Ernst_73	20	5	test	1.6	6	r	l	1	1	3.65	n	1	y	s	s	0	0	no	Melina	y
28.10.21	Ernst	73	Ernst_73	20	6	test	1.6	NA	NA	NA	NA	1	NA	NA	NA	NA	NA	s	NA	0	yes	Melina	y
28.10.21	Ernst	73	Ernst_73	20	7	test	1.6	5	l	r	1	1	4.88	n	1	y	b	s	1	0	no	Melina	y
28.10.21	Ernst	73	Ernst_73	20	8	test	1.6	2	f	b	1	1	6.72	n	1	y	s	s	0	0	no	Melina	y
28.10.21	Ernst	73	Ernst_73	20	9	test	1.6	1	b	f	0	0	10.75	y	1	y	b	w	1	0	no	Melina	y
29.10.21	Ernst	54	Ernst_54	21	1	test	1.6	3	r	l	0	0	9.97	y	1	y	b	w	1	0	no	Melina	y
29.10.21	Ernst	54	Ernst_54	21	2	test	1.6	2	l	r	0	0	3.6	y	1	y	w	w	0	0	no	Melina	y
29.10.21	Ernst	54	Ernst_54	21	3	test	1.6	6	f	b	1	1	4.47	n	1	y	s	s	0	0	no	Melina	y
29.10.21	Ernst	54	Ernst_54	21	4	test	1.6	2	r	l	1	1	7.97	n	1	y	s	s	0	0	no	Melina	y
29.10.21	Ernst	54	Ernst_54	21	5	test	1.6	1	b	f	1	1	1.75	n	1	y	b	b	1	1	no	Melina	y
29.10.21	Ernst	54	Ernst_54	21	6	test	1.6	3	l	r	0	0	5.25	y	1	y	w	w	0	0	no	Melina	y
29.10.21	Ernst	54	Ernst_54	21	7	test	1.6	1	f	b	0	0	3.15	y	1	y	b	b	1	1	no	Melina	y
29.10.21	Ernst	54	Ernst_54	21	8	test	1.6	5	l	r	1	NA	1.72	n	1	y	s	NA	0	NA	no	Melina	no
29.10.21	Ernst	54	Ernst_54	21	9	test	1.6	4	r	l	1	1	8.28	n	1	y	b	b	1	1	no	Melina	y
03.11.21	Ernst	43	Ernst_43	22	1	test	1.6	4	f	b	0	0	5.97	y	1	y	b	w	1	0	no	Melina	y
02.11.21	Ernst	43	Ernst_43	22	2	test	1.6	6	l	r	0	0	5.16	y	1	y	b	w	1	0	no	Melina	y
02.11.21	Ernst	43	Ernst_43	22	3	test	1.6	3	f	b	1	1	4.66	n	1	y	s	s	0	0	no	Melina	y
02.11.21	Ernst	43	Ernst_43	22	4	test	1.6	1	b	f	0	0	3.97	y	1	y	w	w	0	0	no	Melina	y
02.11.21	Ernst	43	Ernst_43	22	5	test	1.6	6	l	r	1	1	3.53	n	1	y	b	s	1	0	no	Melina	y
02.11.21	Ernst	43	Ernst_43	22	6	test	1.6	4	r	l	1	1	5.41	n	1	y	b	b	1	1	no	Melina	y
02.11.21	Ernst	43	Ernst_43	22	7	test	1.6	2	f	b	1	1	3.72	n	1	y	s	s	0	0	no	Melina	y
02.11.21	Ernst	43	Ernst_43	22	8	test	1.6	5	b	f	0	0	2.31	y	1	y	w	w	0	0	no	Melina	y
02.11.21	Ernst	43	Ernst_43	22	9	test	1.6	1	l	r	0	0	5.84	y	1	y	w	w	0	0	no	Melina	y
03.11.21	Ernst	31	Ernst_31	23	1	test	1.6	6	r	l	0	0	11.97	y	1	y	b	w	1	0	no	Melina	y
03.11.21	Ernst	31	Ernst_31	23	2	test	1.6	4	l	r	1	1	4.78	n	1	y	s	s	0	0	no	Melina	y
03.11.21	Ernst	31	Ernst_31	23	3	test	1.6	5	l	r	1	1	3.4	n	1	y	s	s	0	0	no	Melina	y
03.11.21	Ernst	31	Ernst_31	23	4	test	1.6	6	f	b	0	0	13.72	y	1	y	b	b	1	1	no	Melina	y
03.11.21	Ernst	31	Ernst_31	23	5	test	1.6	1	b	f	1	1	6.82	n	1	y	b	s	1	0	no	Melina	y
03.11.21	Ernst	31	Ernst_31	23	6	test	1.6	2	r	l	0	0	5.47	y	1	y	b	b	1	1	no	Melina	y
03.11.21	Ernst	31	Ernst_31	23	7	test	1.6	3	b	f	0	0	4.65	y	1	y	w	w	0	0	no	Melina	y
03.11.21	Ernst	31	Ernst_31	23	8	test	1.6	1	f	b	1	1	3.63	n	1	y	s	s	0	0	no	Melina	y
03.11.21	Ernst	31	Ernst_31	23	9	test	1.6	5	l	r	1	1	3.97	n	1	y	s	s	0	0	no	Melina	y
04.11.21	Doris	75	Doris_75	24	1	test	1.6	3	l	r	0	0	4.22	y	1	y	w	w	0	0	no	Melina	y
04.11.21	Doris	75	Doris_75	24	2	test	1.6	2	r	l	0	0	4.1	y	1	y	b	b	1	1	no	Melina	y
04.11.21	Doris	75	Doris_75	24	3	test	1.6	4	l	r	1	1	7.38	n	1	y	s	s	0	0	no	Melina	y
04.11.21	Doris	75	Doris_75	24	4	test	1.6	6	b	f	0	0	12.98	y	1	y	w	w	0	0	no	Melina	y
04.11.21	Doris	75	Doris_75	24	5	test	1.6	1	f	b	0	0	4.53	y	1	y	w	w	0	0	no	Melina	y
04.11.21	Doris	75	Doris_75	24	6	test	1.6	5	l	r	1	1	6.47	n	1	y	s	s	0	0	no	Melina	y
04.11.21	Doris	75	Doris_75	24	7	test	1.6	2	f	b	0	0	5.32	y	1	y	w	w	0	0	no	Melina	y
04.11.21	Doris	75	Doris_75	24	8	test	1.6	3	r	l	1	1	2.82	n	1	y	s	s	0	0	no	Melina	y
04.11.21	Doris	75	Doris_75	24	9	test	1.6	6	b	f	1	1	3.72	n	1	y	b	s	1	0	no	Melina	y
04.11.21	Doris	33	Doris_33	25	1	test	1.6	1	r	l	1	1	44.07	n	1	y	s	s	0	0	no	Melina	y
04.11.21	Doris	33	Doris_33	25	2	test	1.6	2	l	r	0	0	9.03	y	1	y	w	w	0	0	no	Melina	y
04.11.21	Doris	33	Doris_33	25	3	test	1.6	5	l	r	0	0	5.22	y	1	y	b	b	1	1	no	Melina	y
04.11.21	Doris	33	Doris_33	25	4	test	1.6	4	f	b	0	0	14.5	y	1	y	w	w	0	0	no	Melina	y
04.11.21	Doris	33	Doris_33	25	5	test	1.6	3	b	f	0	0	5.57	y	1	y	w	w	0	0	no	Melina	y
04.11.21	Doris	33	Doris_33	25	6	test	1.6	1	r	l	0	0	5.91	y	1	y	b	b	1	1	no	Melina	y
04.11.21	Doris	33	Doris_33	25	7	test	1.6	2	f	b	0	1	3.63	y	1	y	w	b	0	1	no	Melina	y
04.11.21	Doris	33	Doris_33	25	8	test	1.6	4	l	r	0	NA	3.43	y	1	y	b	NA	1	NA	no	Melina	n
04.11.21	Doris	33	Doris_33	25	9	test	1.6	1	f	b	1	NA	3.81	n	1	y	b	NA	1	NA	no	Melina	y
09.11.21	Franz	92	Franz_92	26	1	test	1.6	2	f	b	1	1	7.32	n	1	y	s	s	0	0	no	Melina	y
09.11.21	Franz	92	Franz_92	26	2	test	1.6	NA	NA	NA	NA	1	NA	NA	NA	NA	NA	s	NA	0	yes	Melina	y
09.11.21	Franz	92	Franz_92	26	3	test	1.6	4	r	l	0	0	4.28	y	1	y	w	w	0	0	no	Melina	y
09.11.21	Franz	92	Franz_92	26	4	test	1.6	1	b	f	1	1	10.56	n	1	y	b	b	1	1	no	Melina	y
09.11.21	Franz	92	Franz_92	26	5	test	1.6	5	r	l	0	0	4.03	y	1	y	w	w	0	0	no	Melina	y
09.11.21	Franz	92	Franz_92	26	6	test	1.6	2	b	f	0	0	4.12	y	1	y	w	w	0	0	no	Melina	y
09.11.21	Franz	92	Franz_92	26	7	test	1.6	1	f	b	1	1	3.59	n	1	y	s	s	0	0	no	Melina	y
09.11.21	Franz	92	Franz_92	26	8	test	1.6	3	l	r	1	1	2.96	n	1	y	b	s	1	0	no	Melina	y
09.11.21	Franz	35	Franz_35	26	9	test	1.6	6	r	l	0	0	6.41	y	1	y	w	w	0	0	no	Melina	y
09.11.21	Franz	35	Franz_35	27	1	test	1.6	1	f	b	0	0	6.25	y	1	y	b	b	1	1	no	Melina	y
09.11.21	Franz	35	Franz_35	27	2	test	1.6	3	b	f	1	1	12.18	n	1	y	b	b	1	1	no	Melina	y
09.11.21	Franz	35	Franz_35	27	3	test	1.6	5	r	l	1	1	5.31	n	1	y	b	s	1	0	no	Melina	y
09.11.21	Franz	35	Franz_35	27	4	test	1.6	2	l	r	1	1	8.06	n	1	y	b	b	1	1	no	Melina	y
09.11.21	Franz	35	Franz_35	27	5	test	1.6	3	f	b	0	0	6.53	y	1	y	w	w	0	0	no	Melina	y
09.11.21	Franz	35	Franz_35	27	6	test	1.6	4	b	f	0	0	4.88	y	1	y	w	w	0	0	no	Melina	y
09.11.21	Franz	35	Franz_35	27	7	test	1.6	2	l	r	0	0	5.62	y	1	y	w	w	0	0	no	Melina	y
09.11.21	Franz	35	Franz_35	27	8	test	1.6	6	r	l	1	1	4.28	n	1	y	b	b	1	1	no	Melina	y
09.11.21	Franz	35	Franz_35	27	9	test	1.6	1	f	b	1	1	5.47	n	1	y	b	b	1	1	no	Melina	y
10.11.21	Franz	94	Franz_94	28	1	test	1.6	2	r	l	1	1	21.75	n	1	y	s	s	0	0	no	Melina	y
10.11.21	Franz	94	Franz_94	28	2	test	1.6	6	b	f	0	0	6.06	y	1	y	w	w	0	0	no	Melina	y
10.11.21	Franz	94	Franz_94	28	3	test	1.6	2	f	b	1	1	7.43	n	1	y	b	b	1	1	no	Melina	y
10.11.21	Franz	94	Franz_94	28	4	test	1.6	1	r	l	1	1	6.47	n	1	y	s	s	0	0	no	Melina	y
10.11.21	Franz	94	Franz_94	28	5	test	1.6	3	r	l	1	1	5.84	n	1	y	b	s	1	0	no	Melina	y
10.11.21	Franz	94	Franz_94	28	6	test	1.6	4	b	f	1	1	6.69	n	1	y	b	b	1	1	no	Melina	y
10.11.21	Franz	94	Franz_94	28	7	test	1.6	2	l	r	0	0	7.09	y	1	y	w	w	0	0	no	Melina	y
10.11.21	Franz	94	Franz_94	28	8	test	1.6	2	r	l	0	1	38.4	y	1	y	b	b	1	1	no	Melina	y
10.11.21	Franz	94	Franz_94	28	9	test	1.6	5	l	r	0	1	8.75	y	1	y	b	b	1	1	no	Melina	y
10.11.21	Franz	36	Franz_36	29	1	test	1.6	5	r	l	0	0	5.38	y	1	y	w	w	0	0	no	Melina	y
10.11.21	Franz	36	Franz_36	29	2	test	1.6	1	b	f	0	0	5	y	1	y	w	w	0	0	no	Melina	y
10.11.21	Franz	36	Franz_36	29	3	test	1.6	2	r	l	1	1	5.31	n	1	y	s	s	0	0	no	Melina	y
10.11.21	Franz	36	Franz_36	29	4	test	1.6	6	l	r	1	1	9.32	n	1	y	b	b	1	1	no	Melina	y
10.11.21	Franz	36	Franz_36	29	5	test	1.6	5	f	b	1	1	3.37	n	1	y	s	s	0	0	no	Melina	y
10.11.21	Franz	36	Franz_36	29	6	test	1.6	NA	NA	NA	NA	1	NA	NA	NA	NA	NA	s	NA	0	yes	Melina	n
10.11.21	Franz	36	Franz_36	29	7	test	1.6	3	f	b	1	1	21.53	n	1	y	s	s	0	0	no	Melina	y
10.11.21	Franz	36	Franz_36	29	8	test	1.6	4	l	r	1	1	3.22	n	1	y	s	s	0	0	no	Melina	y
10.11.21	Franz	36	Franz_36	29	9	test	1.6	1	r	l	1	1	3.9	n	1	y	s	s	0	0	no	Melina	y
10.11.21	Franz	55	Franz_55	30	1	test	1.6	3	f	b	1	1	16.13		1	n	s	s	0	0	no	Melina	y
10.11.21	Franz	55	Franz_55	30	2	test	1.6	2	l	r	0	0	7.84		2	n	w	w	0	0	no	Melina	y
10.11.21	Franz	55	Franz_55	30	3	test	1.6	5	r	l	0	0	5.06		3	n	w	w	0	0	no	Melina	y
10.11.21	Franz	55	Franz_55	30	4	test	1.6	4	f	b	1	0	15.04		4	n	b	w	1	0	no	Melina	y
10.11.21	Franz	55	Franz_55	30	5	test	1.6	1	b	f	1	1	13.81		5	n	b	b	1	1	no	Melina	y
10.11.21	Franz	55	Franz_55	30	6	test	1.6	6	r	l	1	1	7.31		6	n	b	b	1	1	no	Melina	y
10.11.21	Franz	55	Franz_55	30	7	test	1.6	2	b	f	1	1	5.78		7	n	b	b	1	1	no	Melina	y
10.11.21	Franz	55	Franz_55	30	8	test	1.6	6	r	l	1	1	5.88		8	n	s	s	0	0	no	Melina	y
10.11.21	Franz	55	Franz_55	30	9	test	1.6	1	l	r	1	1	3.75		9	n	b	b	1	1	no	Melina	y
