## Supplementary material for "Bees differentiate sucrose solution from water at a distance": SI - raw data: SolutionsSpectra.csv

Wavelength	Distilled_water_Absorbance	tap_water_Absorbance	Distilled_sugar_Absorbance	tap_sugar_Absorbance	Distilled_water_Reflectance	tap_water_Reflectance	Distilled_sugar_Reflectance	tap_sugar_Reflectance	Distilled_water_Trasmittance	tap_water_Trasmittance	Distilled_sugar_Trasmittance	tap_sugar_Trasmittance
699.9425049	-0.0009319813689	0.0009217932238	0.01737164333	0.03858970478	100.8838272	99.20281219	100.3458176	98.96686554	99.97232819	100.1031494	100.629982	99.03170776
695.0462036	0.009818136692	0.008677223697	0.01805406436	0.04580424353	98.61490631	98.12736511	100.3284912	97.41238403	99.6604538	98.12129974	98.90192413	97.68005371
689.9978027	0.01121555269	0.009820228443	0.02539099753	0.03631476313	97.90505219	99.02139282	97.03855896	96.18761444	97.79585266	96.95624542	98.29626465	96.21733093
684.9412842	0.01310607232	0.01389587671	0.02888600156	0.05129366741	97.39199066	97.31277466	97.990242	95.70172119	97.00366974	97.03031921	97.2346344	96.17009735
680.0214844	0.01673629507	0.01829078421	0.03029819578	0.05203116685	96.72529602	97.897789	96.56277466	95.01447296	97.89420319	96.76411438	96.50279236	95.51169586
674.9490967	0.01625518687	0.01730647497	0.02891754173	0.05633695424	96.79236603	96.56115723	95.83602142	95.45986938	96.7902298	95.50621033	97.01607513	95.54793549
670.0139771	0.01752125286	0.01802095585	0.03007251024	0.05775749683	95.90379333	96.17949677	97.32249451	94.74694061	95.98825836	96.54320526	95.83982086	94.85552216
665.0714111	0.0197271537	0.01694845036	0.03824759647	0.05837084725	96.31049347	95.78696442	95.96874237	94.7443161	97.23291779	95.11087799	95.55555725	95.30036163
659.975769	0.01958217099	0.02234673314	0.03332464024	0.05588456616	95.94703674	96.1697998	95.6829834	94.31391144	96.25292206	95.91387939	95.73964691	94.4397049
655.0182495	0.01830887422	0.01310316473	0.03578694165	0.05691660196	96.33294678	95.64123535	96.66833496	94.6131897	97.28742218	95.63491058	97.66359711	95.26257324
650.0534058	0.01801248267	0.01724487171	0.03320838138	0.05525872484	96.18292999	96.13381195	96.01967621	95.92218781	96.61463165	96.54136658	96.21327209	95.22695923
644.9349976	0.0175928697	0.01668636501	0.03410966694	0.05565078184	96.15126038	95.4593811	95.99910736	94.55457306	95.68254089	95.57502747	96.21633911	94.92255402
639.9555664	0.01459860615	0.01703424007	0.03310561925	0.05322053283	95.91377258	95.6827774	96.10174561	94.46851349	95.82531738	96.06031036	95.61443329	95.36397552
634.9689941	0.01909930632	0.01635366119	0.03622882068	0.05694469437	96.84700012	95.6257019	96.03227997	94.52751923	95.76350403	95.32777405	95.82313538	94.25927734
629.9754028	0.01980915852	0.01686052419	0.03303299099	0.0578581281	95.8907547	96.72624207	95.59191895	93.92520142	95.352211	95.57094574	96.34321594	93.85819244
624.9747314	0.01954921521	0.02136399411	0.03711449727	0.05980220065	95.69853973	94.47299194	96.67108154	93.92156219	95.33422852	95.10107422	95.74568176	94.39400482
619.9671631	0.01565933228	0.02261283062	0.03614993021	0.05475595221	95.58256531	94.93980408	96.72062683	93.79714966	96.18720245	95.39660645	95.56820679	93.91867065
614.9526367	0.02015401237	0.02222689241	0.03090356663	0.06157588214	95.35738373	94.96109772	96.85440063	93.98194885	95.94593048	94.92499542	95.47058105	94.86898804
609.9313354	0.01818876527	0.02168812416	0.03575335443	0.05845376104	95.73915863	94.75483704	95.7347641	93.91571045	95.25897217	95.42353821	95.57174683	94.14412689
605.0512085	0.02225359343	0.0214404352	0.03571057692	0.05880460888	95.51986694	95.22595978	95.47540283	94.03237915	95.07498169	95.07418823	95.32754517	94.17484283
600.0165405	0.01902857795	0.02134041861	0.03666163236	0.05855852365	95.46894836	95.47853088	95.74288177	94.20720673	95.05072784	95.55666351	95.45747375	94.06780243
594.9752197	0.01932926476	0.0204532817	0.03641172871	0.05800179765	95.82318878	95.64310455	95.52023315	94.05313873	95.33209229	95.35232544	95.40774536	94.33657837
589.9272461	0.01860114746	0.01939860731	0.03282760084	0.05709798262	95.73799133	96.13280487	95.73629761	94.16453552	95.61247253	95.52516174	95.67800903	93.8068924
585.0214844	0.0199129153	0.02116606012	0.03525647894	0.06059700996	96.20052338	94.8680191	96.12285614	94.30633545	95.53533173	95.04610443	95.54497528	94.0098114
579.9606323	0.01631019823	0.02095487714	0.03507085517	0.05291977897	96.00315094	95.80667114	95.5670166	94.05404663	96.07578278	95.82670593	95.84966278	95.09194946
575.0424805	0.01809756644	0.01996419206	0.03448434174	0.05820275471	96.14260864	95.63641357	95.82588196	94.41831207	95.94792938	95.60016632	95.68811798	94.4615097
569.9689331	0.01141237747	0.01241901703	0.02662285976	0.05152257904	97.42925262	97.68464661	97.35580444	95.7195816	97.42758942	97.36522675	97.32131195	95.81060028
565.0386353	0.01883692294	0.01524351351	0.03124764003	0.05902189016	96.33226013	96.29317474	95.26130676	95.58657074	96.94397736	95.75218201	95.47338867	94.20256805
559.9526367	0.01890889183	0.01809332892	0.03384012729	0.05953990296	96.62989807	97.68249512	95.32971954	94.63710022	97.22554016	95.90143585	96.90827942	94.83346558
555.0103149	0.01657781191	0.01555245649	0.02535779029	0.05565498769	96.45572662	96.18789673	95.99212646	94.7022171	96.26806641	96.41168213	96.38421631	94.9724884
550.0621948	0.01355544664	0.01573732495	0.02910835668	0.05558678508	97.19229126	97.5082016	96.50951385	95.52060699	96.62647247	96.54681396	97.1034317	95.40358734
544.9580688	0.01363528054	0.01398518309	0.02483360097	0.05414216965	97.10216522	97.33620453	96.87362671	95.42610931	96.93197632	96.71317291	96.84220886	95.59392548
539.998291	0.01297416445	0.0128237661	0.02722425759	0.05098379031	97.59239197	97.53392029	96.88735962	96.15228271	97.25640106	97.37174225	97.12089539	95.88083649
535.0328369	0.008957797661	0.01000381261	0.02422403358	0.05054380745	97.93938446	97.76084137	97.33760071	96.27057648	97.5617218	97.57938385	97.57381439	96.09602356
530.0617676	0.0107662566	0.01081065368	0.02510448918	0.0527250804	97.86483002	97.72766113	97.24769592	95.9342804	97.81233978	97.49269104	97.34535217	96.1829834
524.9342651	0.01154774614	0.01360002253	0.02612300962	0.05171525478	97.55456543	97.41405487	97.04501343	95.72801208	97.16144562	97.40435791	96.87444305	95.68301392
519.9519653	0.01175498776	0.01476828661	0.02798780426	0.05692604557	96.78760529	96.77203369	96.28330994	95.09753418	96.54714203	96.52996063	96.28063202	95.12071228
514.9642334	0.01443554834	0.01809130423	0.03285644203	0.0581218414	96.6496582	96.06215668	95.42433167	94.448349	95.97622681	96.17184448	95.81837463	94.57785797
509.9711304	0.01670307107	0.01647810265	0.037428312	0.06112387776	95.59907532	95.86162567	94.85472107	93.52513885	95.17889404	94.97015381	95.38117981	93.61870575
504.9726563	0.0224331338	0.02265160903	0.03558235615	0.06217003614	95.07940674	95.40918732	93.57154846	93.1211319	94.71028137	95.0646286	94.53466797	93.05323792
499.9688721	0.02318499424	0.02471835911	0.03937586769	0.06780532002	94.69900513	94.08481598	93.77018738	93.08369446	94.66744995	94.04164886	93.60654449	92.89289856
494.9598694	0.02573015168	0.02753271349	0.0426765196	0.06843882054	95.05596161	94.21569061	93.3557663	92.45246124	93.99040985	93.94880676	93.5630722	92.43029022
489.9456787	0.025125416	0.02739621326	0.04355055839	0.06949782372	94.32779694	94.05924988	93.22221375	92.21681976	93.92113495	93.94246674	93.47698975	92.28268433
484.9263306	0.02738816291	0.02796331607	0.04294900224	0.07022489607	94.15621948	93.99297333	93.22037506	92.14253998	93.89178467	93.90769958	93.34992218	92.14698792
480.0542603	0.02663282305	0.02411984652	0.0425506793	0.0674393326	94.39272308	94.12780762	93.38998413	92.46871948	94.15337372	94.12094116	93.64237976	92.26811218
475.0249634	0.0248088222	0.02401923947	0.04350280017	0.06796249002	94.51304626	94.2700119	93.18050385	92.16546631	94.2722168	94.29190063	93.23788452	92.4582901
469.9906921	0.02710449509	0.02694623172	0.04461085796	0.07131636143	94.48715973	93.88645935	93.34389496	92.03048706	93.87745667	93.8816452	93.19862366	91.796875
464.9514771	0.03090281598	0.03253851831	0.04886046797	0.0753056109	93.18265533	92.8398819	91.92440796	90.91838837	93.05662537	93.0382843	92.02663422	91.63248444
460.0603333	0.03508539498	0.03591514006	0.05344736204	0.0789168328	92.39118958	91.96146393	90.83364105	90.1319809	92.09315491	92.28954315	91.36174774	90.12469482
455.0115967	0.03667391092	0.03919947147	0.05633668602	0.0838791281	91.98443604	91.51660156	90.46182251	89.42479706	91.63280487	91.47103119	90.51049042	89.39173126
449.9580994	0.03908406571	0.0406515412	0.05767560378	0.08555713296	91.49721527	90.98381805	89.94095612	89.19604492	91.46709442	91.17081451	90.07907867	89.7150116
445.0531921	0.04147277772	0.04254497215	0.05962102115	0.08625011146	91.19293213	91.21386719	89.36232758	88.65419006	91.07528687	90.75675964	89.56800842	88.88837433
439.990448	0.04180238768	0.04273590073	0.05904620886	0.08987393975	91.02648163	90.49691772	89.26992798	88.61799622	91.05081177	90.65764618	89.58835602	88.45337677
435.0767212	0.04198705778	0.04187755287	0.06223736703	0.08878481388	90.76443481	90.40119934	89.26707458	88.07317352	91.13925171	90.91630554	89.35536957	88.25400543
430.0049438	0.04183493555	0.04166984558	0.05955899507	0.08928124607	91.14240265	90.19299316	88.63538361	88.49369049	90.62421417	90.63684082	89.05864716	88.39282227
424.9286499	0.04255670309	0.04356406629	0.06426874548	0.08943922818	90.853508	90.3626709	89.13585663	87.95883942	90.92759705	90.44126129	89.1689682	88.25660706
420.0019531	0.03923650086	0.04484663904	0.06526598334	0.08898302168	90.72237396	90.61589813	88.51812744	88.14930725	90.82187653	90.70751953	88.68579102	88.01534271
415.071106	0.04399938136	0.04490588233	0.06480272859	0.0903256312	91.06076813	90.21024323	88.86994934	88.79759216	91.39864349	90.53846741	88.85094452	88.54291534
409.9818726	0.04134367034	0.042799972	0.06552550197	0.08744242787	91.78056335	90.60569763	88.37986755	87.88912964	90.90022278	91.57487488	89.33681488	87.92608643
405.0427551	0.04081823677	0.04228210449	0.06496122479	0.09039412439	91.52708435	90.79711151	88.51916504	88.28017426	91.38545227	90.92280579	88.27993011	88.51207733
399.9451294	0.03990148753	0.0386954695	0.06360283494	0.09114404023	91.48964691	90.82530212	88.45140839	88.2713623	91.48085785	91.295784	88.2748642	88.09970856
394.9979858	0.03897180408	0.04150185734	0.06693002582	0.09015340358	91.7375412	91.12378693	88.30731201	88.07621002	91.67076111	91.27191162	88.3824234	88.07224274
390.046936	0.03592098877	0.04219060764	0.06531986594	0.09202062339	91.97057343	91.11543274	88.34484863	87.8817215	91.74201202	91.23000336	88.09687805	87.97792053
384.9371338	0.0368979238	0.04235261306	0.06964594126	0.09313038737	91.64374542	90.89872742	87.71017456	87.83629608	91.4033432	90.93353271	88.01900482	87.73191833
379.9783325	0.04059608653	0.04286716506	0.07356436551	0.09716124088	90.92884827	91.06086731	87.01218414	86.70381165	90.809021	90.5438385	87.10346985	86.82267761
375.0157776	0.04259108007	0.04586663842	0.07731211185	0.1006154269	90.66992188	90.81150055	86.00091553	86.39906311	90.28466034	89.68730927	86.06973267	85.9128418
370.04953	0.04130700231	0.04564836249	0.08012124896	0.09725882858	91.21975708	90.62308502	85.84932709	86.13409424	90.17288208	90.44713593	85.95401001	86.21800995
364.9242859	0.05513441563	0.05724807456	0.09425785393	0.1131437421	88.87541199	87.62710571	82.78608704	83.43804169	88.53565216	87.28565216	82.97939301	83.24060059
359.9506836	0.05470623821	0.06123670936	0.09878342599	0.1140915751	88.15227509	86.86714935	81.66334534	81.44309235	88.68716431	86.74041748	81.77484131	82.44982147
354.9735413	0.0582986623	0.06402143091	0.1037679017	0.1240607426	87.58742523	86.69599152	80.54116058	81.70815277	86.89012909	86.29099274	80.79233551	81.78803253
349.9929199	0.05750349537	0.06250172108	0.1057539508	0.1261671185	87.2208786	86.67350769	79.87886047	81.38890839	87.16968536	86.07555389	79.55547333	81.1190033
345.0088196	0.05479016155	0.06548874825	0.108667925	0.1321853548	86.83191681	85.57893372	80.15397644	80.93505859	86.51180267	85.68288422	78.79177094	80.31402588
340.0213318	0.06074456498	0.06362801045	0.1203445494	0.13518776	85.78608704	85.73135376	78.43062592	79.47280121	86.30084229	84.68798065	77.61872864	80.02172089
335.0305176	0.06398696452	0.07170309871	0.1289084405	0.1412959397	86.23780823	84.76770782	76.35663605	79.47215271	86.26716614	84.74821472	76.48409271	79.04142761
330.036377	0.06760846078	0.07085401565	0.1292173266	0.1439898312	86.41161346	84.18954468	76.38145447	77.37686157	85.81158447	83.71528625	75.47979736	77.76003265
325.0390015	0.07024002075	0.08150171489	0.1441897601	0.1518318951	85.02009583	82.64180756	74.14124298	76.95606232	84.88679504	82.73266602	73.64629364	77.30199432
320.0384216	0.07682434469	0.09608983994	0.1554375887	0.1623785496	83.57278442	81.38109589	72.71621704	74.23965454	83.72362518	80.83356476	71.66049194	74.49600983
315.0346985	0.08982393146	0.1079103947	0.1682135612	0.1768577397	82.51199341	78.10742188	69.16716003	72.46828461	81.31803894	78.1651535	69.86997986	72.98729706
310.0278625	0.1038440019	0.1290736347	0.1893151402	0.1971461922	78.99967957	74.27055359	66.64996338	68.94916534	78.64766693	74.4704895	66.45724487	69.90018463
305.0179749	0.1228862107	0.1537954658	0.2191064656	0.2233417183	74.94403839	70.17835999	62.54405212	64.61136627	74.81848145	70.2564621	62.41358948	65.76811218
300.0050659	0.1534949392	0.1906469464	0.2515622079	0.2562663257	70.5844574	64.79082489	57.56533051	60.17391586	70.15885925	64.74586487	57.82478333	60.23509979
